# Shared brain transcriptome signatures of social evolution and plasticity in shell-dwelling cichlid fishes

**DOI:** 10.64898/2026.11.07.765067

**Authors:** Pol Sorigue, Alex Jordan, Walter Salzburger, Rui F. Oliveira

**Author notes:** Email: Pol Sorigue; Alex Jordan; Walter Salzburger; Rui Oliveira.

## Abstract

Inter-individual variability in phenotypic traits is widespread in nature both across and within species, with similar patterns of variation often occurring between and within species. Given that these two types of variation are generated by evolutionary and plasticity processes respectively, it raises the question to what extent the causal mechanisms underlying such variability at these two different levels are shared or not. To address this question, we studied the variation in brain transcriptomes in Tanganyikan cichlids that exhibit both intra- and interspecific variation in social behavior. We compared two facultatively social cichlid species, each containing naturally occurring solitary and social-living individuals, with a closely related obligatory solitary resembling the ancestral state. Differential gene expression and Gene Set Enrichment Analyses were performed in the telencephalon and diencephalon transcriptomes to investigate the molecular basis of both behavioral plasticity and the evolution of sociality. Behavioral plasticity involved few differentially expressed genes but extensive changes in biological pathways, supporting a highly polygenic architecture of social behavior. Across both species, social-living individuals consistently upregulated pathways involved in translation, protein homeostasis, and energy metabolism, whereas solitary individuals showed enrichment of neuronal morphogenesis, cell adhesion, and structural plasticity. Remarkably, these same functional programs were associated with the independent evolution of sociality, revealing a strong overlap between evolutionary and plastic transcriptional responses. This convergence was largely restricted to the telencephalon, while the diencephalon showed limited and inconsistent functional signatures. Together, our results support the repeated recruitment of gene regulatory programs during the evolution of sociality and demonstrate that behavioral plasticity and evolutionary transitions share common neurogenomic responses, consistent with a conserved genetic toolkit for social behavior.
