## Supplementary Table 1 for "Shared brain transcriptome signatures of social evolution and plasticity in shell-dwelling cichlid fishes"

### Sheet: Caption
Supplementary Table 1: Unsupervised median group size values of Lake Tanganyika cichlid species. The data shown in this table was obtained processing the data from Widmer et al. (2019a) by considering the maximum number of individuals (Nmax) in each camera deployment and computing a median Nmax for each species.
Species short: Short name of the species (Ronco et al., 2021)
Species name: Name of the species.
Occurrences Transects: How many deployments captured the species
Median Nmax: Median Nmax value obtained for the species. This value is used for further analyses.
Minimum Nmax: Minimum (above zero) Nmax value
Maximum Nmax: Maximum Nmax value

### Sheet: Nmax and stats
Species short	Species name	Occurrences Transects	Median Nmax	Minimum Nmax	Maximum Nmax
Altcal	Altolamprologus calvus	7	1	1	1
Altcom	Altolamprologus compressiceps	73	1	1	2
Altshe	Altolamprologus sp. "Compressiceps Shell"	5	1	1	1
Asplep	Asprotilapia leptura	35	2	1	6
Astbur	Astatotilapia burtoni	2	1.5	1	2
Auldew	Aulonocranus dewindti	35	2	1	16
Batfas	Bathybates fasciatus	40	1	1	8
Batfer	Bathybates ferox	2	7	3	11
BenhoM	Benthochromis sp. "Horii Mahale"	6	1	1	2
Benhor	Benthochromis horii	9	1	1	2
Boumic	Boulengerochromis microlepis	95	1	1	28
Calmac	Callochromis macrops	31	1	1	9
Calple	Callochromis pleurospilus	1	1	1	1
Chabif	Chalinochromis sp. "Bifrenatus"	33	1	1	2
Chabri	Chalinochromis brichardi	44	1	1	2
Chacya	Chalinochromis cyanophleps	5	1	1	1
Chando	Chalinochromis sp. "Ndobhoi"	3	1	1	2
Cphfro	Cyphotilapia frontosa	59	1	1	4
Ctehor	Ctenochromis horei	30	1	1	6
Cunlon	Cunningtonia longiventralis	10	1	1	2
Cyafoa	Cyathopharynx foae	59	1	1	17
Cyafur	Cyathopharynx furcifer	37	1	1	6
Cypcol	Cyprichromis coloratus	36	2	1	47
Cypdwj	Cyprichromis sp. "Dwarf Jumbo"	6	2	1	5
Cypkan	Cyprichromis sp. "Jumbo"	2	3.5	1	6
Cyplep	Cyprichromis leptosoma	20	2	1	50
Cypmic	Cyprichromis microlepidotus	7	2	1	4
Cyppav	Cyprichromis pavo	13	1	1	2
Cypzon	Cyprichromis zonatus	6	1	1	2
Ectdes	Ectodus descampsii	8	4.5	1	16
Enamel	Enantiopus melanogenys	27	3	1	10
Erecya	Eretmodus cyanostictus	23	2	1	3
Eremar	Eretmodus marksmithi	3	1	1	1
Gnaper	Gnathochromis permaxillaris	2	1	1	1
Gnapfe	Gnathochromis pfefferi	71	1	1	5
Gralem	Grammatotria lemairii	70	2	1	14
Hapmic	Haplotaxodon microlepis	76	2	1	9
Intloo	Interochromis loocki	56	1	1	5
Juldic	Julidochromis dickfeldi	2	1	1	1
JulmaN	Julidochromis marlieri	1	1	1	1
JulmaS	Julidochromis sp. "Marlieri South"	17	1	1	2
Julorn	Julidochromis ornatus	24	1	1	2
JulreK	Julidochromis regani	1	1	1	1
Julreg	Julidochromis sp. "Regani South"	34	1	1	3
Lamcal	Lamprologus callipterus	135	2	1	17
Lamlem	Lamprologus lemairii	64	1	1	4
Lamoce	Lamprologus ocellatus	17	1	1	3
Lamorn	Lamprologus ornatipinnis	4	1	1	1
Lamsig	Lamprologus signatus	1	1	1	1
Lchaur	Limnochromis auritus	4	1	1	1
Lepatt	Lepidiolamprologus attenuatus	119	2	1	12
Lepcun	Lepidiolamprologus cunningtoni	57	1	1	6
Lepelo	Lepidiolamprologus elongatus	151	2	1	30
Lepken	Lepidiolamprologus kendalli	8	1	1	1
LepmeK	Lepidiolamprologus sp. "Meeli Kipili"	1	1	1	1
Lepmim	Lepidiolamprologus mimicus	32	1	1	2
Leppro	Lepidiolamprologus profundicola	68	1	1	2
Lesper	Lestradea perspicax	30	4	1	22
Limdar	Limnotilapia dardennii	145	2	1	21
Loblab	Lobochilotes labiatus	138	1	1	5
Mdcten	Microdontochromis tenuidentata	13	6	2	27
Neobou	Neolamprologus boulengeri	8	2	1	3
Neobre	Neolamprologus brevis	11	3	1	10
Neobri	Neolamprologus brichardi	41	8	1	58
Neobue	Neolamprologus buescheri	8	1	1	2
NeocaK	Neolamprologus sp. "Caudopunctuatus Kipili"	16	3	1	6
Neocal	Neolamprologus calliurus	3	2	1	7
Neocau	Neolamprologus caudopunctatus	29	6	1	25
Neochi	Neolamprologus chitamwebwai	4	1	1	2
Neochr	Neolamprologus christyi	26	1	1	4
Neocyg	Neolamprologus sp. "Cygnus"	11	1	1	2
Neocyl	Neolamprologus cylindricus	37	1	1	2
Neoese	Neolamprologus sp. "Eseki"	9	1	1	2
NeofaM	Neolamprologus sp. "Falcicula Mahale"	6	2.5	1	7
Neofal	Neolamprologus falcicula	2	2	1	3
Neofur	Neolamprologus furcifer	15	1	1	2
NeogrM	Neolamprologus sp. "Gracilis Tanzania"	7	3	2	8
Neoleu	Neolamprologus longior	10	1	1	2
Neolou	Neolamprologus leloupi	8	2.5	1	5
Neomee	Neolamprologus meeli	19	2	1	5
Neomod	Neolamprologus modestus	36	1	1	3
Neomon	Neolamprologus mondabu	29	2	1	7
Neomul	Neolamprologus multifasciatus	4	7	3	12
Neomux	Neolamprologus mustax	10	1	1	1
Neonig	Neolamprologus niger	2	1.5	1	2
Neoobs	Neolamprologus obscurus	5	1	1	1
Neopro	Neolamprologus prochilus	4	1	1	1
Neopul	Neolamprologus pulcher	26	7	1	22
Neosav	Neolamprologus savoryi	43	1	1	8
Neosex	Neolamprologus sexfasciatus	33	1	1	3
Neotet	Neolamprologus tetracanthus	80	1	1	10
Neotoa	Neolamprologus toae	13	2	1	2
Neotre	Neolamprologus tretocephalus	14	1	1	13
Neowal	Neolamprologus walteri	17	6	1	35
Ophboo	Ophthalmotilapia boops	8	1	1	2
Ophnas	Ophthalmotilapia nasuta	55	1	1	2
Ophpar	Ophthalmotilapia sp. "Paranasuta"	7	2	1	5
Ophven	Ophthalmotilapia ventralis	31	2	1	3
Ophwhi	Ophtalmotilapia sp. "White Cap"	1	2	2	2
PcybrN	Paracyprichromis brieni	15	16	1	77
Pcybri	Paracyprichromis sp. "Brieni South"	49	8	1	48
Pcynig	Paracyprichromis nigripinnis	8	1.5	1	28
Permic	Perissodus microlepis	136	1	1	43
Peteph	Petrochromis ephippium	62	1	1	3
Petfam	Petrochromis famula	53	1	1	8
Petfas	Petrochromis fasciolatus	40	2	1	23
Petgia	Petrochromis sp. "Giant"	1	1	1	1
Pethor	Petrochromis horii	13	1	1	2
Petiko	Petrochromis sp. "Orthognathus Ikola"	4	1	1	2
Petkas	Petrochromis sp. "Kazumbae"	7	1	1	3
Petkip	Petrochromis sp. "Kipili Brown"	15	1	1	2
Petmos	Petrochromis sp. "Moshi Yellow"	19	2	1	3
Petort	Petrochromis orthognathus	22	1	1	2
Petpol	Petrochromis polyodon	57	1	1	15
Petrai	Petrochromis sp. "Macrognathus Rainbow"	9	1	1	1
Petred	Petrochromis sp. "Red"	3	1	1	1
Pettex	Petrochromis sp. "Polyodon texas"	4	1	1	1
Pettre	Petrochromis trewavasae	1	1	1	1
Plepar	Plecodus paradoxus	24	1	1	4
Plestr	Plecodus straeleni	42	1	1	2
Psccur	Pseudosimochromis curvifrons	16	1	1	2
Regcal	Reganochromis calliurus	2	1	1	1
Simdia	Simochromis diagramma	40	2	1	7
Spaery	Spathodus erythrodon	1	1	1	1
Tanirs	Tanganicodus irsacae	1	1	1	1
Telbif	Telmatochromis bifrenatus	42	3	1	28
TeldhN	Telmatochromis sp. "Dhonti North"	1	1	1	1
TeldhS	Telmatochromis dhonti	2	1.5	1	2
Telshe	Telmatochromis sp. "Shell"	5	3	1	3
TelteS	Telmatochromis temporalis	58	1	1	4
Telvit	Telmatochromis vittatus	93	2	1	19
Trioto	Triglachromis otostigma	1	3	3	3
Trobri	Tropheus brichardi	30	1	1	4
Trodub	Tropheus duboisi	7	1	1	2
Trokir	Tropheus sp. "Kirschfleck"	2	1.5	1	2
Troluk	Tropheus sp. "Lukuga"	1	1	1	1
Tromoo	Tropheus moorii	47	1	1	4
Tropol	Tropheus polli	6	2	1	2
Trored	Tropheus sp. "Red"	7	1	1	2
Varmoo	Variabilichromis moorii	37	2	1	11
Xenbat	Xenotilapia bathyphilus	27	2	1	8
Xenbou	Xenotilapia boulengeri	77	2	1	43
Xencau	Xenotilapia caudifasciata	2	1	1	1
Xenfla	Xenotilapia flavipinnis	55	2	1	31
Xenoch	Xenotilapia ochrogenys	5	3	1	4
Xensin	Xenotilapia singularis	2	1	1	1
XenspN	Xenotilapia sp. "Spilopterus North"	21	2	1	16
Xenspi	Xenotilapia spilopterus	77	2	1	18
Xensun	Xenotilapia sp. "Papilio Sunflower"	24	1	1	3
