## Supplementary Table 2 for "Shared brain transcriptome signatures of social evolution and plasticity in shell-dwelling cichlid fishes"

### Sheet: Caption
Supplementary Table 2: Ancestral State Reconstruction probabilities at each node of the phylogeny. The nodes are numbered following the standard convention where tip labels are numbered from 1 to N (number of taxa) and internal nodes are numbered sequentially from N+1 to N+Nnode. To visualize the node numbering, see the Supplementary Figure of the MBASR Ancestral State Reconstruction (Supplementa…

### Sheet: Sup. Table 2
	ace (ape package) (ML)		MBASR (Bayesian)
	Group-Livning	Solitary	Group-Livning	Solitary
node150	0.448237	0.551763	0.448424	0.551576
node151	0.456739	0.543261	0.456537	0.543463
node152	0.498841	0.501159	0.487052	0.512948
node153	0.424159	0.575841	0.42579	0.57421
node154	0.448612	0.551388	0.447582	0.552418
node155	0.45347	0.54653	0.45193	0.54807
node156	0.979908	0.0200919	0.978637	0.0213633
node157	0.368444	0.631556	0.370986	0.629014
node158	0.35641	0.64359	0.360221	0.639779
node159	0.181785	0.818215	0.199008	0.800992
node160	0.354841	0.645159	0.358107	0.641893
node161	0.708249	0.291751	0.701921	0.298079
node162	0.90025	0.0997498	0.88937	0.110631
node163	0.962749	0.0372507	0.957543	0.0424569
node164	0.32179	0.67821	0.326894	0.673106
node165	0.128994	0.871006	0.139251	0.860749
node166	0.0493654	0.950635	0.0571526	0.942847
node167	0.0155336	0.984466	0.0199201	0.98008
node168	0.302227	0.697773	0.306047	0.693953
node169	0.352318	0.647682	0.339769	0.660231
node170	0.376247	0.623753	0.363313	0.636687
node171	0.319857	0.680143	0.303484	0.696516
node172	0.352709	0.647291	0.331532	0.668468
node173	0.668404	0.331596	0.660588	0.339412
node174	0.694862	0.305138	0.685373	0.314627
node175	0.662395	0.337605	0.65597	0.34403
node176	0.451521	0.548479	0.449539	0.550461
node177	0.498908	0.501092	0.490016	0.509984
node178	0.0996763	0.900324	0.1074	0.8926
node179	0.606506	0.393494	0.595564	0.404436
node180	0.425366	0.574634	0.424838	0.575162
node181	0.296004	0.703996	0.299243	0.700757
node182	0.00984301	0.990157	0.0113098	0.98869
node183	0.00548449	0.994516	0.00738948	0.992611
node184	0.00308326	0.996917	0.0048781	0.995122
node185	0.0111186	0.988881	0.0151999	0.9848
node186	0.00464403	0.995356	0.00736297	0.992637
node187	0.00682675	0.993173	0.0100395	0.989961
node188	0.00465639	0.995344	0.00655709	0.993443
node189	0.00370703	0.996293	0.00549387	0.994506
node190	0.00823673	0.991763	0.0107708	0.989229
node191	0.00233866	0.997661	0.00285887	0.997141
node192	0.000576567	0.999423	0.00074768	0.999252
node193	0.000443545	0.999556	0.00051107	0.999489
node194	0.00218259	0.997817	0.00315423	0.996846
node195	0.000973267	0.999027	0.001446	0.998554
node196	0.00113006	0.99887	0.00170526	0.998295
node197	0.00166953	0.99833	0.00229768	0.997702
node198	0.442137	0.557863	0.440493	0.559507
node199	0.57612	0.42388	0.573959	0.426041
node200	0.83826	0.16174	0.833507	0.166493
node201	0.775443	0.224557	0.771415	0.228585
node202	0.706661	0.293339	0.695627	0.304373
node203	0.873454	0.126546	0.868682	0.131318
node204	0.88974	0.11026	0.884299	0.115701
node205	0.890994	0.109006	0.884656	0.115344
node206	0.849185	0.150815	0.844613	0.155387
node207	0.420395	0.579605	0.41797	0.58203
node208	0.299249	0.700751	0.298347	0.701653
node209	0.110263	0.889737	0.11849	0.88151
node210	0.168937	0.831063	0.175072	0.824928
node211	0.174614	0.825386	0.177585	0.822415
node212	0.0639541	0.936046	0.0679273	0.932073
node213	0.548452	0.451548	0.538397	0.461603
node214	0.696776	0.303224	0.684134	0.315866
node215	0.550185	0.449815	0.54182	0.45818
node216	0.433076	0.566924	0.435053	0.564947
node217	0.208331	0.791669	0.213807	0.786193
node218	0.407579	0.592421	0.409256	0.590744
node219	0.415891	0.584109	0.416948	0.583052
node220	0.433255	0.566745	0.43474	0.56526
node221	0.255767	0.744233	0.26316	0.73684
node222	0.255629	0.744371	0.262862	0.737138
node223	0.275931	0.724069	0.281232	0.718768
node224	0.523105	0.476895	0.521909	0.478091
node225	0.54422	0.45578	0.543692	0.456308
node226	0.514864	0.485136	0.516893	0.483107
node227	0.126547	0.873453	0.137957	0.862043
node228	0.662384	0.337616	0.663474	0.336526
node229	0.791047	0.208953	0.792912	0.207088
node230	0.558319	0.441681	0.566152	0.433848
node231	0.0253791	0.974621	0.0265889	0.973411
node232	0.567462	0.432538	0.575418	0.424582
node233	0.545594	0.454406	0.546895	0.453105
node234	0.591611	0.408389	0.601966	0.398034
node235	0.579353	0.420647	0.588295	0.411705
node236	0.598438	0.401562	0.610111	0.389889
node237	0.968089	0.0319112	0.966626	0.0333738
node238	0.700939	0.299061	0.695011	0.304989
node239	0.832279	0.167721	0.828325	0.171675
node240	0.780603	0.219397	0.775037	0.224963
node241	0.962675	0.0373252	0.962456	0.0375436
node242	0.991978	0.00802163	0.991539	0.00846099
node243	0.983437	0.0165635	0.982097	0.017903
node244	0.993369	0.00663062	0.991879	0.00812109
node245	0.994741	0.00525879	0.993319	0.00668134
node246	0.993085	0.00691486	0.990357	0.00964313
node247	0.98369	0.0163099	0.982043	0.0179568
node248	0.925834	0.0741661	0.923917	0.0760828
node249	0.401332	0.598668	0.403174	0.596826
node250	0.463896	0.536104	0.459811	0.540189
node251	0.437603	0.562397	0.437916	0.562084
node252	0.0243777	0.975622	0.0271197	0.97288
node253	0.16754	0.83246	0.169362	0.830638
node254	0.104346	0.895654	0.103919	0.896081
node255	0.0387241	0.961276	0.0422115	0.957789
node256	0.753988	0.246012	0.738247	0.261753
node257	0.826397	0.173603	0.807961	0.192039
node258	0.945592	0.0544083	0.936647	0.0633535
node259	0.780173	0.219827	0.777497	0.222503
node260	0.813121	0.186879	0.808329	0.191671
node261	0.839375	0.160625	0.835334	0.164666
node262	0.920786	0.0792137	0.915577	0.0844228
node263	0.989712	0.0102879	0.988214	0.0117858
node264	0.999037	0.000962907	0.998821	0.001179
node265	0.371884	0.628116	0.375702	0.624298
node266	0.189324	0.810676	0.198829	0.801171
node267	0.208917	0.791083	0.21821	0.78179
node268	0.109208	0.890792	0.118251	0.881749
node269	0.306573	0.693427	0.310927	0.689073
node270	0.140813	0.859187	0.153442	0.846558
node271	0.160575	0.839425	0.171114	0.828886
node272	0.186885	0.813115	0.192987	0.807013
node273	0.18195	0.81805	0.186383	0.813617
node274	0.0786025	0.921398	0.0847086	0.915291
node275	0.241013	0.758987	0.241358	0.758642
node276	0.00393624	0.996064	0.00434538	0.995655
node277	0.0618815	0.938118	0.0754674	0.924533
node278	0.0274485	0.972551	0.0377332	0.962267
node279	0.0132744	0.986726	0.0182765	0.981723
node280	0.00790699	0.992093	0.0109439	0.989056
node281	0.0058941	0.994106	0.00762703	0.992373
node282	0.00240165	0.997598	0.00343814	0.996562
node283	0.00847366	0.991526	0.0103079	0.989692
node284	0.21951	0.78049	0.209099	0.790901
node285	0.00370343	0.996297	0.00529509	0.994705
node286	0.00533974	0.99466	0.00715574	0.992844
node287	0.00443637	0.995564	0.00628644	0.993714
node288	0.00171311	0.998287	0.00229779	0.997702
node289	0.0293083	0.970692	0.0397239	0.960276
node290	0.0770146	0.922985	0.0873423	0.912658
node291	0.0925587	0.907441	0.102789	0.897211
node292	0.202719	0.797281	0.210594	0.789406
node293	0.01262	0.98738	0.0166047	0.983395
node294	0.0325985	0.967401	0.0434447	0.956555
node295	0.040337	0.959663	0.0512958	0.948704
node296	0.0362015	0.963798	0.0478286	0.952171
node297	0.0405606	0.959439	0.0525234	0.947477
