## Supplementary Table 3 for "Shared brain transcriptome signatures of social evolution and plasticity in shell-dwelling cichlid fishes"

### Sheet: Caption
Supplementary Table 3: Summary of read mapping statistics for RNA-seq samples. The table reports the total number of reads after filtering with fastp, the number and percentage of uniquely mapped reads, the percentage of reads mapped to multiple loci (multi-mapping reads), and the average mapped read length. Percentages are expressed relative to the total number of reads.

### Sheet: Sup. Table 3
Sample	ReadsAfterFiltering	UniquelyMappedReads	UniquelyMapped%	Multimapped%	AvgMappedReadLength
12DE	31147607	27465014	0.8818	0.0351	95.29
12TL	25988053	23899005	0.9196	0.0345	95.5
20DE	169642506	152892637	0.9013	0.0358	94.86
20TL	21398104	16535331	0.7727	0.0343	94.07
23DE	56101425	51135711	0.9115	0.0339	95.1
23TL	42385877	37858692	0.8932	0.0347	95.18
26DE	68057598	61642055	0.9057	0.0335	94.33
26TL	23029372	20780812	0.9024	0.0324	95.12
28DE	26712636	24013599	0.899	0.0362	95.01
28TL	18699140	15834263	0.8468	0.0326	95.26
31DE	32295581	29406766	0.9106	0.0322	94.69
31TL	28656277	25852586	0.9022	0.0296	94.63
32DE	119627529	106952959	0.894	0.0325	92.9
32TL	59931356	54961174	0.9171	0.0329	95.14
33DE	40121150	36496030	0.9096	0.0336	94.87
33TL	59799720	54796083	0.9163	0.0314	94.9
34DE	53264360	48005905	0.9013	0.0298	94.77
34TL	34681761	31388834	0.9051	0.0298	95.04
38DE	26966217	22333709	0.8282	0.0285	94.89
38TL	62036435	56916137	0.9175	0.0305	95.15
40DE	20080901	18344181	0.9135	0.0363	94.15
40TL	62874444	58244919	0.9264	0.0325	95.38
45DE	20710303	19066552	0.9206	0.037	95.28
45TL	43350626	39942971	0.9214	0.0323	95.22
46DE	103753452	95691541	0.9223	0.0366	95.44
46TL	30583704	27542525	0.9006	0.0353	95.42
47DE	21688200	19524689	0.9002	0.032	95.05
47TL	37276007	32855821	0.8814	0.0308	94.67
48DE	102696831	92924150	0.9048	0.0331	94.87
48TL	66053257	58424485	0.8845	0.0291	94.74
49DE	22790567	17364002	0.7619	0.0244	93.15
49TL	54944220	49283186	0.897	0.0308	94.64
4DE	31635508	29232686	0.924	0.0337	95.36
4TL	68277957	63406838	0.9287	0.0319	95.36
51DE	110453594	99681925	0.9025	0.0309	94.37
51TL	22599151	20231354	0.8952	0.029	94.11
52DE	68399718	58995038	0.8625	0.0276	94.18
52TL	74749667	63230720	0.8459	0.028	94.09
55DE	48251507	42633949	0.8836	0.0275	93.88
55TL	40897532	36252939	0.8864	0.0298	94.21
5DE	26990290	24620570	0.9122	0.0353	95.21
5TL	20526393	17968886	0.8754	0.0344	94.86
60DE	49248658	43770588	0.8888	0.0307	94.98
60TL	70956320	64332299	0.9066	0.0319	95.04
61DE	78568414	70923041	0.9027	0.0323	94.82
61TL	50998140	46203769	0.906	0.0314	94.87
62DE	31291630	28397919	0.9075	0.0338	95
62TL	20393161	18803877	0.9221	0.032	95.44
7DE	61487963	54496301	0.8863	0.0319	95.5
7TL	52865459	40578868	0.7676	0.0287	95.35
8DE	51888323	43895479	0.846	0.0337	95.57
8TL	34611078	31907353	0.9219	0.0329	95.67
AVERAGE	5.00468e+07	4.47681e+07	0.8912	0.0321423	94.8573
MEDIAN	4.28683e+07	3.89008e+07	0.9023	0.0323	94.99
