## Supplementary Table 6 for "Shared brain transcriptome signatures of social evolution and plasticity in shell-dwelling cichlid fishes"

### Sheet: Caption
Supplementary Table 6. Shared GO Biological Process clusters and KEGG pathways identified from intraspecific Gene Set Enrichment Analysis (GSEA) in the facultative group-living cichlids Neolamprologus multifasciatus and Neolamprologus meeli. GO terms significantly enriched (adjusted p < 0.05) in the social-living versus solitary comparison of each species were combined and grouped into functional…

### Sheet: GO Telencephalon
TELENCEPHALON: Clusters of GO terms shared by facultative group-living/solitary species (N. multifasciatus and N. meeli)
NES: Positive values indicate up-regulation in group-living individuals whereas negative values indicate up-regulation in solitary individuals
cluster ID	GO category	Category Description	Species Enriched	adjusted p-value	NES (Normalized Enrichment Score)	Cluster representative name
1	GO:0006412	translation	both	Multifasciatus:1.47e-08;Meeli:2.05e-08	Multifasciatus:2.69;Meeli:2.05	Protein Modification and Proteostasis
	GO:0051604	protein maturation	both	Multifasciatus:3.13e-07;Meeli:2.05e-08	Multifasciatus:2.02;Meeli:2.24
	GO:0030163	protein catabolic process	both	Multifasciatus:0.000748;Meeli:0.000421	Multifasciatus:1.57;Meeli:1.55
	GO:0045116	protein neddylation	Multifasciatus	0.000757	2.19
	GO:1903320	regulation of protein modification by small protein conjugation or removal	Multifasciatus	0.00205	2.06
	GO:0043414	macromolecule methylation	Multifasciatus	0.00713	1.77
	GO:0000413	protein peptidyl-prolyl isomerization	Multifasciatus	0.0123	1.93
	GO:0018158	protein oxidation	Multifasciatus	0.0163	-1.97
	GO:0051247	positive regulation of protein metabolic process	Multifasciatus	0.0184	1.48
	GO:0006486	protein glycosylation	Meeli	0.00208	1.73
	GO:0046777	protein autophosphorylation	Meeli	0.0134	-1.81
	GO:0031396	regulation of protein ubiquitination	Meeli	0.0351	1.85
	GO:0034982	mitochondrial protein processing	Meeli	0.0386	1.79
3	GO:0042254	ribosome biogenesis	both	Multifasciatus:1.47e-08;Meeli:2.05e-08	Multifasciatus:2.61;Meeli:2.32	Ribosomal and Macromolecular Complex Assembly
	GO:0033108	mitochondrial respiratory chain complex assembly	both	Multifasciatus:1.84e-06;Meeli:0.00609	Multifasciatus:2.38;Meeli:1.83
	GO:0042255	ribosome assembly	both	Multifasciatus:2.67e-05;Meeli:0.00585	Multifasciatus:2.35;Meeli:1.94
	GO:0017004	cytochrome complex assembly	Multifasciatus	8.24e-05	2.3
	GO:0022618	protein-RNA complex assembly	Multifasciatus	0.000258	1.97
	GO:0000387	spliceosomal snRNP assembly	Multifasciatus	0.00244	2.1
	GO:0006376	mRNA splice site recognition	Meeli	0.000287	-2.29
	GO:0002503	peptide antigen assembly with MHC class II protein complex	Meeli	0.00117	2.13
4	GO:0006364	rRNA processing	both	Multifasciatus:1.47e-08;Meeli:1.25e-05	Multifasciatus:2.41;Meeli:2.1	RNA Processing and Energy Metabolism
	GO:0016072	rRNA metabolic process	Multifasciatus	1.47e-08	2.37
	GO:0016226	iron-sulfur cluster assembly	both	Multifasciatus:4.4e-05;Meeli:0.00103	Multifasciatus:2.34;Meeli:2.25
	GO:0009201	ribonucleoside triphosphate biosynthetic process	Multifasciatus	0.000274	2.2
	GO:0043632	modification-dependent macromolecule catabolic process	both	Multifasciatus:0.00201;Meeli:0.0121	Multifasciatus:1.56;Meeli:1.46
	GO:0046395	carboxylic acid catabolic process	Multifasciatus	0.00335	1.72
	GO:0006082	organic acid metabolic process	Multifasciatus	0.00342	1.48
	GO:0019395	fatty acid oxidation	Multifasciatus	0.00381	1.97
	GO:0072521	purine-containing compound metabolic process	Multifasciatus	0.00933	1.51
	GO:0006790	sulfur compound metabolic process	Multifasciatus	0.0115	1.58
	GO:0071025	RNA surveillance	Multifasciatus	0.0117	1.93
	GO:0046503	glycerolipid catabolic process	Multifasciatus	0.0142	-1.82
	GO:0043603	amide metabolic process	Multifasciatus	0.015	1.56
	GO:0006749	glutathione metabolic process	Multifasciatus	0.0174	1.84
	GO:0009395	phospholipid catabolic process	Multifasciatus	0.0409	-1.77
	GO:0050684	regulation of mRNA processing	Meeli	2.05e-08	-2.59
	GO:0019752	carboxylic acid metabolic process	Meeli	2.05e-08	1.95
	GO:0006399	tRNA metabolic process	Meeli	1.03e-05	2.05
	GO:0006643	membrane lipid metabolic process	Meeli	0.000239	1.94
	GO:0009083	branched-chain amino acid catabolic process	Meeli	0.00223	2.12
	GO:0006091	generation of precursor metabolites and energy	Meeli	0.0034	1.69
	GO:0009141	nucleoside triphosphate metabolic process	Meeli	0.00427	1.82
	GO:0006576	biogenic amine metabolic process	Meeli	0.00604	2
	GO:0009308	amine metabolic process	Meeli	0.00613	2.06
	GO:0046479	glycosphingolipid catabolic process	Meeli	0.0352	1.77
5	GO:0030182	neuron differentiation	Multifasciatus	1.47e-08	-2.04	Neurodevelopment, Morphogenesis, and Myelination
	GO:0007411	axon guidance	Multifasciatus	3.32e-08	-2.27
	GO:0009888	tissue development	Multifasciatus	1.87e-06	-2.1
	GO:0120039	plasma membrane bounded cell projection morphogenesis	both	Multifasciatus:2.99e-06;Meeli:1.4e-05	Multifasciatus:-1.91;Meeli:-1.84
	GO:0000902	cell morphogenesis	both	Multifasciatus:1.08e-05;Meeli:5.34e-07	Multifasciatus:-1.83;Meeli:-1.9
	GO:0048513	animal organ development	both	Multifasciatus:6.48e-05;Meeli:1.41e-06	Multifasciatus:-1.68;Meeli:-1.81
	GO:0061061	muscle structure development	Multifasciatus	0.000138	-2.14
	GO:0042692	muscle cell differentiation	Multifasciatus	0.000168	-2.22
	GO:0001708	cell fate specification	Multifasciatus	0.00319	-2.04
	GO:0042552	myelination	Multifasciatus	0.00319	-2.04
	GO:0048646	anatomical structure formation involved in morphogenesis	Multifasciatus	0.00988	-1.65
	GO:0050793	regulation of developmental process	both	Multifasciatus:0.0136;Meeli:0.000192	Multifasciatus:-1.42;Meeli:-1.68
	GO:0001755	neural crest cell migration	Multifasciatus	0.0194	-1.77
	GO:0048864	stem cell development	Multifasciatus	0.0207	-1.74
	GO:0007417	central nervous system development	Multifasciatus	0.027	-1.51
	GO:0030855	epithelial cell differentiation	Multifasciatus	0.0288	-1.74
	GO:0003007	heart morphogenesis	Multifasciatus	0.0391	-1.86
	GO:0009952	anterior/posterior pattern specification	Multifasciatus	0.0391	1.75
	GO:0045595	regulation of cell differentiation	both	Multifasciatus:0.0403;Meeli:0.00567	Multifasciatus:-1.47;Meeli:-1.59
	GO:0048667	cell morphogenesis involved in neuron differentiation	Meeli	2.82e-07	-2.03
	GO:2000026	regulation of multicellular organismal development	Meeli	0.000283	-1.78
	GO:0099054	presynapse assembly	Meeli	0.00459	-2.07
	GO:0045165	cell fate commitment	Meeli	0.0123	-1.71
	GO:0050767	regulation of neurogenesis	Meeli	0.0185	-1.6
	GO:0002062	chondrocyte differentiation	Meeli	0.0438	-1.76
6	GO:0007005	mitochondrion organization	both	Multifasciatus:1.51e-08;Meeli:0.00047	Multifasciatus:2.28;Meeli:1.84	Cytoskeletal Architecture and Cellular Organization
	GO:0000226	microtubule cytoskeleton organization	Multifasciatus	0.000361	-1.63
	GO:0034329	cell junction assembly	both	Multifasciatus:0.000384;Meeli:0.00908	Multifasciatus:-1.86;Meeli:-1.66
	GO:0034330	cell junction organization	both	Multifasciatus:0.000385;Meeli:7.69e-06	Multifasciatus:-1.74;Meeli:-1.89
	GO:0071826	protein-RNA complex organization	Multifasciatus	0.000472	1.89
	GO:0048284	organelle fusion	both	Multifasciatus:0.000595;Meeli:0.000859	Multifasciatus:1.96;Meeli:1.96
	GO:0030198	extracellular matrix organization	Multifasciatus	0.000859	-1.96
	GO:0030036	actin cytoskeleton organization	both	Multifasciatus:0.00199;Meeli:0.0186	Multifasciatus:-1.54;Meeli:-1.4
	GO:0006906	vesicle fusion	both	Multifasciatus:0.00315;Meeli:0.000416	Multifasciatus:1.85;Meeli:2
	GO:0000422	autophagy of mitochondrion	both	Multifasciatus:0.00318;Meeli:0.0064	Multifasciatus:1.98;Meeli:1.94
	GO:0097435	supramolecular fiber organization	Multifasciatus	0.00706	-1.45
	GO:0061025	membrane fusion	both	Multifasciatus:0.00844;Meeli:0.000594	Multifasciatus:1.77;Meeli:1.95
	GO:0120035	regulation of plasma membrane bounded cell projection organization	both	Multifasciatus:0.0117;Meeli:0.0183	Multifasciatus:-1.63;Meeli:-1.54
	GO:0016050	vesicle organization	both	Multifasciatus:0.0118;Meeli:0.000686	Multifasciatus:1.57;Meeli:1.82
	GO:0051493	regulation of cytoskeleton organization	Multifasciatus	0.0147	-1.5
	GO:0045104	intermediate filament cytoskeleton organization	Multifasciatus	0.0174	-1.8
	GO:0007030	Golgi organization	both	Multifasciatus:0.0234;Meeli:0.000215	Multifasciatus:1.71;Meeli:2.1
	GO:0008637	apoptotic mitochondrial changes	Meeli	0.0377	1.79
7	GO:0006457	protein folding	both	Multifasciatus:7.37e-08;Meeli:2.05e-08	Multifasciatus:2.3;Meeli:2.45	Cytoskeletal Dynamics and Cell Cycle
	GO:0007017	microtubule-based process	Multifasciatus	0.000936	-1.54
	GO:0030029	actin filament-based process	both	Multifasciatus:0.00267;Meeli:0.0315	Multifasciatus:-1.5;Meeli:-1.35
	GO:0000278	mitotic cell cycle	Multifasciatus	0.0134	-1.47
	GO:0045103	intermediate filament-based process	Multifasciatus	0.0174	-1.8
	GO:0022402	cell cycle process	Multifasciatus	0.027	-1.38
	GO:0045197	establishment or maintenance of epithelial cell apical/basal polarity	both	Multifasciatus:0.034;Meeli:0.0183	Multifasciatus:-1.76;Meeli:-1.85
	GO:0051084	'de novo' post-translational protein folding	Multifasciatus	0.0391	1.75
	GO:0061640	cytoskeleton-dependent cytokinesis	Meeli	0.0178	-1.78
8	GO:0098609	cell-cell adhesion	Multifasciatus	3.96e-07	-1.77	Cell Adhesion and Immune Activation
	GO:0031589	cell-substrate adhesion	Multifasciatus	0.0021	-1.8
	GO:0030155	regulation of cell adhesion	Multifasciatus	0.0354	-1.49
	GO:0033627	cell adhesion mediated by integrin	Multifasciatus	0.0448	-1.57
	GO:0098742	cell-cell adhesion via plasma-membrane adhesion molecules	Meeli	8.82e-05	-1.87
	GO:0050870	positive regulation of T cell activation	Meeli	0.00542	1.77
	GO:1903039	positive regulation of leukocyte cell-cell adhesion	Meeli	0.00542	1.77
9	GO:0048193	Golgi vesicle transport	Multifasciatus	1.38e-06	2.07	Vesicular Transport and Calcium Influx
	GO:1902600	proton transmembrane transport	Multifasciatus	0.000695	2.02
	GO:0006839	mitochondrial transport	both	Multifasciatus:0.00142;Meeli:0.0133	Multifasciatus:1.87;Meeli:1.67
	GO:0070588	calcium ion transmembrane transport	both	Multifasciatus:0.0075;Meeli:2.95e-06	Multifasciatus:-1.71;Meeli:-2.13
	GO:0007034	vacuolar transport	both	Multifasciatus:0.00901;Meeli:0.00731	Multifasciatus:1.73;Meeli:1.74
	GO:0097553	calcium ion transmembrane import into cytosol	both	Multifasciatus:0.0122;Meeli:0.00867	Multifasciatus:-1.85;Meeli:-1.94
	GO:0070509	calcium ion import	Multifasciatus	0.0345	-1.76
	GO:0006913	nucleocytoplasmic transport	Multifasciatus	0.0487	1.54
	GO:0006888	endoplasmic reticulum to Golgi vesicle-mediated transport	Meeli	1.24e-05	2.11
	GO:0006816	calcium ion transport	Meeli	0.000175	-1.91
	GO:0036465	synaptic vesicle recycling	Meeli	0.00436	-1.97
	GO:0098657	import into cell	Meeli	0.00542	-1.5
	GO:0098659	inorganic cation import across plasma membrane	Meeli	0.00566	-1.73
	GO:0009914	hormone transport	Meeli	0.00721	2.02
	GO:0098739	import across plasma membrane	Meeli	0.00845	-1.71
10	GO:0015031	protein transport	both	Multifasciatus:5.67e-06;Meeli:7.01e-07	Multifasciatus:1.7;Meeli:1.76	Nucleocytoplasmic Export and Bulk Transport
	GO:0006406	mRNA export from nucleus	Multifasciatus	0.0368	1.73
	GO:0000054	ribosomal subunit export from nucleus	both	Multifasciatus:0.0404;Meeli:0.0318	Multifasciatus:1.83;Meeli:1.8
	GO:0015701	bicarbonate transport	Meeli	0.0112	-1.99
	GO:0042886	amide transport	Meeli	0.0235	1.79
11	GO:0140053	mitochondrial gene expression	both	Multifasciatus:5.88e-06;Meeli:0.000317	Multifasciatus:2.33;Meeli:2.11	Mitochondrial Expression and Post-Transcriptional Regulation
	GO:0002381	immunoglobulin production involved in immunoglobulin-mediated immune response	Meeli	0.00117	2.05
	GO:0010629	negative regulation of gene expression	Meeli	0.00257	-1.66
	GO:0002377	immunoglobulin production	Meeli	0.00903	1.88
	GO:0010608	post-transcriptional regulation of gene expression	Meeli	0.0228	-1.54
12	GO:0016477	cell migration	both	Multifasciatus:0.000146;Meeli:0.00199	Multifasciatus:-1.69;Meeli:-1.54	Cell Migration and Movement
	GO:0060632	regulation of microtubule-based movement	Meeli	0.0124	1.92
	GO:0030334	regulation of cell migration	Meeli	0.0125	-1.59
13	GO:0070585	protein localization to mitochondrion	both	Multifasciatus:0.00033;Meeli:0.000317	Multifasciatus:2.19;Meeli:2.19	Subcellular and Synaptic Protein Localization
	GO:0033750	ribosome localization	both	Multifasciatus:0.0404;Meeli:0.0318	Multifasciatus:1.83;Meeli:1.8
	GO:1902414	protein localization to cell junction	Meeli	0.00034	-2.25
	GO:1903540	establishment of protein localization to postsynaptic membrane	Meeli	0.0122	-2
15	GO:0071526	semaphorin-plexin signaling pathway	Multifasciatus	0.00132	-2	Synaptic Transmission and Cell Surface Signaling
	GO:0050804	modulation of chemical synaptic transmission	both	Multifasciatus:0.0064;Meeli:1.28e-06	Multifasciatus:-1.64;Meeli:-2.17
	GO:0035249	synaptic transmission, glutamatergic	Multifasciatus	0.0247	-1.66
	GO:0051056	regulation of small GTPase mediated signal transduction	Multifasciatus	0.0391	-1.5
	GO:0099536	synaptic signaling	Meeli	2.33e-06	-1.79
	GO:0007169	cell surface receptor protein tyrosine kinase signaling pathway	Meeli	0.000178	-1.72
	GO:0060070	canonical Wnt signaling pathway	Meeli	0.00094	-1.79
	GO:0008286	insulin receptor signaling pathway	Meeli	0.0118	-1.97
	GO:0099565	chemical synaptic transmission, postsynaptic	Meeli	0.0163	-1.93
	GO:0098962	regulation of postsynaptic neurotransmitter receptor activity	Meeli	0.0261	-1.85
	GO:0035329	hippo signaling	Meeli	0.029	-1.82
	GO:0007218	neuropeptide signaling pathway	Meeli	0.0377	1.64
16	GO:0006936	muscle contraction	Multifasciatus	0.00194	-1.93	Neuromuscular Process and Contraction
	GO:0006937	regulation of muscle contraction	Multifasciatus	0.0303	-1.74
	GO:0050905	neuromuscular process	Multifasciatus	0.0496	-1.84
	GO:0050877	nervous system process	Meeli	0.00277	-1.59
18	GO:0032259	methylation	Multifasciatus	0.00264	1.83	Small Molecule Biosynthesis and Glycosylation
	GO:0090407	organophosphate biosynthetic process	Multifasciatus	0.0058	1.5
	GO:0044282	small molecule catabolic process	both	Multifasciatus:0.00791;Meeli:0.00566	Multifasciatus:1.61;Meeli:1.67
	GO:1901137	carbohydrate derivative biosynthetic process	both	Multifasciatus:0.0293;Meeli:0.000131	Multifasciatus:1.39;Meeli:1.66
	GO:0043413	macromolecule glycosylation	Meeli	0.00208	1.73
	GO:0070085	glycosylation	Meeli	0.00222	1.75
	GO:0044283	small molecule biosynthetic process	Meeli	0.00555	1.59
	GO:0046034	ATP metabolic process	Meeli	0.00841	1.74
	GO:0006066	alcohol metabolic process	Meeli	0.0496	1.46
19	GO:0002822	regulation of adaptive immune response based on somatic recombination of immune receptors built from immunoglobulin superfamily domains	Multifasciatus	0.0103	1.94	Adaptive Immune Response and Leukocyte Activation
	GO:0002684	positive regulation of immune system process	Meeli	0.000192	1.77
	GO:0002696	positive regulation of leukocyte activation	Meeli	0.00112	1.78
	GO:0006955	immune response	Meeli	0.00115	1.54
	GO:0050778	positive regulation of immune response	Meeli	0.00808	1.75
20	GO:0006805	xenobiotic metabolic process	Multifasciatus	0.0117	1.91	Cellular Stress and Xenobiotic Responses
	GO:0009410	response to xenobiotic stimulus	Multifasciatus	0.0117	1.91
	GO:0006979	response to oxidative stress	Multifasciatus	0.0409	1.61
	GO:0035967	cellular response to topologically incorrect protein	Meeli	0.0209	1.7
	GO:0035966	response to topologically incorrect protein	Meeli	0.0272	1.64
23	GO:0051051	negative regulation of transport	Multifasciatus	0.0181	1.77	Regulation of Secretion and Transport
	GO:0002791	regulation of peptide secretion	Meeli	0.0102	1.94
	GO:0032411	positive regulation of transporter activity	Meeli	0.018	-1.95
	GO:0032414	positive regulation of ion transmembrane transporter activity	Meeli	0.018	-1.95
	GO:0010766	negative regulation of sodium ion transport	Meeli	0.0211	-1.94
	GO:0051048	negative regulation of secretion	Meeli	0.0391	1.8
24	GO:0055074	calcium ion homeostasis	both	Multifasciatus:0.0215;Meeli:0.0446	Multifasciatus:-1.65;Meeli:-1.52	Cellular Homeostasis and Ion Balance
	GO:0006874	intracellular calcium ion homeostasis	both	Multifasciatus:0.0293;Meeli:0.0341	Multifasciatus:-1.61;Meeli:-1.6
	GO:0048878	chemical homeostasis	Multifasciatus	0.0393	-1.37
	GO:0050801	monoatomic ion homeostasis	Meeli	0.00542	-1.57
	GO:0099072	regulation of postsynaptic membrane neurotransmitter receptor levels	Meeli	0.00709	-1.87
	GO:0051453	regulation of intracellular pH	Meeli	0.018	-1.86
	GO:0031647	regulation of protein stability	Meeli	0.0204	1.88
25	GO:0040007	growth	Multifasciatus	0.0246	-1.6	Growth, Locomotion, and Behavior
	GO:0048640	negative regulation of developmental growth	Multifasciatus	0.0345	-1.69
	GO:0048589	developmental growth	Multifasciatus	0.0403	-1.59
	GO:0040011	locomotion	Multifasciatus	0.0413	-1.4
	GO:0045926	negative regulation of growth	Multifasciatus	0.0496	-1.69
	GO:0007610	behavior	Meeli	0.00735	1.93
	GO:0040013	negative regulation of locomotion	Meeli	0.05	-1.62

### Sheet: KEGG Telencephalon
TELENCEPHALON: KEGG pathways shared by facultative group-living/solitary species (N. multifasciatus and N. meeli)
NES: Positive values indicate up-regulation in group-living individuals whereas negative values indicate up-regulation in solitary individuals
KEGG ID	Description	Multifasciatus_padj	Meeli_padj	Multifasciatus_NES	Meeli_NES
onl00190	Oxidative phosphorylation	2.54286e-09	0.00214553	2.97314	1.68131
onl03010	Ribosome	2.54286e-09	6.97048e-05	2.92902	1.83356
onl04512	ECM-receptor interaction	2.54286e-09	0.0362582	-2.63972	-1.43468
onl04820	Cytoskeleton in muscle cells	2.54286e-09	0.000565028	-2.59504	-1.65103
onl04518	Integrin signaling	2.54286e-09	0.00080856	-2.28326	-1.68154
onl04517	IgSF CAM signaling	2.54286e-09	3.06928e-06	-1.92007	-1.73457
onl04814	Motor proteins	6.61634e-09	0.00214553	-2.13952	-1.59709
onl04510	Focal adhesion	2.08605e-08	0.000737231	-1.99922	-1.63021
onl00280	Valine, leucine and isoleucine degradation	5.22405e-06	3.18217e-06	2.38516	2.39896
onl04810	Regulation of actin cytoskeleton	0.000197638	0.0271609	-1.66011	-1.35988
onl03050	Proteasome	0.000238364	2.82e-06	2.13104	2.48579
onl04217	Necroptosis	0.000751299	0.000457657	1.68616	1.76637
onl04020	Calcium signaling pathway	0.00117527	0.00529578	-1.53206	-1.46332
onl00650	Butanoate metabolism	0.00145409	0.00080856	2.08865	2.09124
onl03040	Spliceosome	0.00180926	0.0426176	1.68923	-1.40371
onl03060	Protein export	0.00219274	0.00800471	2.02592	1.78664
onl04519	Cadherin signaling	0.00381585	0.000565028	-1.44416	-1.55936
onl04130	SNARE interactions in vesicular transport	0.00459627	0.0110761	1.94336	1.77394
onl01240	Biosynthesis of cofactors	0.00459627	0.0307217	1.61867	1.41973
onl04137	Mitophagy - animal	0.00658813	0.00919158	1.62154	1.53902
onl00020	Citrate cycle (TCA cycle)	0.00790704	0.00340717	1.9021	1.90287
onl00640	Propanoate metabolism	0.00965278	0.00198122	1.92866	1.99805
onl04216	Ferroptosis	0.00965278	0.0340664	1.7648	1.51026
onl04141	Protein processing in endoplasmic reticulum	0.00965278	0.000187902	1.50115	1.77385
onl00620	Pyruvate metabolism	0.0118651	0.0441452	1.77534	1.54408
onl02010	ABC transporters	0.0119313	0.00080856	-1.7477	-2.05042
onl00860	Porphyrin metabolism	0.0119763	0.0184069	1.8357	1.70353
onl04142	Lysosome biogenesis	0.0119763	2.83921e-08	1.44311	1.97602
onl00071	Fatty acid degradation	0.0145387	0.0019712	1.75917	1.91544
onl04540	Gap junction	0.0278177	0.00451447	-1.51809	-1.65429
onl00785	Lipoic acid metabolism	0.0291115	0.0184069	1.79011	1.80143
onl04140	Autophagy - animal	0.0344088	0.0118327	1.38287	1.44742

### Sheet: GO Diencephalon
DIENCEPHALON: Clusters of GO terms shared by facultative group-living/solitary species (N. multifasciatus and N. meeli)
NES: Positive values indicate up-regulation in group-living individuals whereas negative values indicate up-regulation in solitary individuals
cluster ID	GO category	Category Description	Species Enriched	adjusted p-value	NES (Normalized Enrichment Score)	Cluster representative name
1	GO:0007601	visual perception	both	Multifasciatus:1.18e-08;Meeli:0.000116	Multifasciatus:2.6;Meeli:-2.24	Sensory Perception and Muscle Physiology
	GO:0003012	muscle system process	Meeli	0.0102	1.77
4	GO:0120039	plasma membrane bounded cell projection morphogenesis	Multifasciatus	1.18e-08	-2.36	Morphogenesis and Tissue Development
	GO:0000902	cell morphogenesis	Multifasciatus	1.18e-08	-2.1
	GO:0060322	head development	Multifasciatus	0.0244	-1.65
	GO:0060537	muscle tissue development	Meeli	0.0466	1.83
5	GO:0007416	synapse assembly	Multifasciatus	1.02e-06	-2.54	Cellular, Synaptic, and Cytoskeletal Architecture
	GO:0051128	regulation of cellular component organization	Multifasciatus	5.23e-06	-1.71
	GO:0050808	synapse organization	Multifasciatus	3.42e-05	-2.08
	GO:0051261	protein depolymerization	Multifasciatus	0.000222	-2.11
	GO:0031110	regulation of microtubule polymerization or depolymerization	Multifasciatus	0.00032	-2.24
	GO:0007019	microtubule depolymerization	Multifasciatus	0.00163	-2.18
	GO:1901888	regulation of cell junction assembly	Multifasciatus	0.00193	-2.12
	GO:0034329	cell junction assembly	Multifasciatus	0.00282	-1.82
	GO:0031114	regulation of microtubule depolymerization	Multifasciatus	0.0048	-1.99
	GO:0050807	regulation of synapse organization	Multifasciatus	0.0175	-1.94
	GO:0000226	microtubule cytoskeleton organization	Multifasciatus	0.0181	-1.41
	GO:0000280	nuclear division	Multifasciatus	0.0342	-1.57
	GO:0097435	supramolecular fiber organization	Multifasciatus	0.0342	-1.36
	GO:0030261	chromosome condensation	Multifasciatus	0.0473	-1.78
	GO:0051276	chromosome organization	both	Multifasciatus:0.0477;Meeli:0.0193	Multifasciatus:-1.49;Meeli:-1.61
	GO:0000819	sister chromatid segregation	Meeli	0.034	-1.74
	GO:0007040	lysosome organization	Meeli	0.0373	2.01
	GO:0061024	membrane organization	Meeli	0.0375	1.41
6	GO:0007602	phototransduction	both	Multifasciatus:3.6e-06;Meeli:0.0215	Multifasciatus:2.28;Meeli:-1.95	Stimulus Detection and Phototransduction
	GO:0009583	detection of light stimulus	both	Multifasciatus:2.88e-05;Meeli:0.041	Multifasciatus:2.34;Meeli:-1.88
	GO:0009581	detection of external stimulus	Multifasciatus	0.000456	2.24
	GO:0009582	detection of abiotic stimulus	Multifasciatus	0.000456	2.24
	GO:0009416	response to light stimulus	Multifasciatus	0.00165	2.13
	GO:0051606	detection of stimulus	Multifasciatus	0.00214	2.11
	GO:0009605	response to external stimulus	Multifasciatus	0.00521	1.54
	GO:0009607	response to biotic stimulus	Multifasciatus	0.00534	1.63
	GO:0048584	positive regulation of response to stimulus	both	Multifasciatus:0.0234;Meeli:0.0307	Multifasciatus:1.43;Meeli:1.41
	GO:0006952	defense response	Multifasciatus	0.0398	1.49
	GO:0009314	response to radiation	Meeli	0.0369	-1.78
	GO:0031349	positive regulation of defense response	Meeli	0.0413	1.82
7	GO:0008277	regulation of G protein-coupled receptor signaling pathway	Multifasciatus	1.88e-05	2.4	Cell-Cell Communication and Intracellular Signaling
	GO:0071526	semaphorin-plexin signaling pathway	Multifasciatus	0.00178	-2.03
	GO:0007267	cell-cell signaling	Multifasciatus	0.00254	-1.53
	GO:0043122	regulation of canonical NF-kappaB signal transduction	Multifasciatus	0.00406	1.93
	GO:0050804	modulation of chemical synaptic transmission	Multifasciatus	0.00441	-1.65
	GO:0010648	negative regulation of cell communication	Multifasciatus	0.0101	1.53
	GO:0009968	negative regulation of signal transduction	Multifasciatus	0.0316	1.48
	GO:0002224	toll-like receptor signaling pathway	Meeli	0.00277	2.19
	GO:0002764	immune response-regulating signaling pathway	Meeli	0.00277	1.88
	GO:0031570	DNA integrity checkpoint signaling	Meeli	0.0383	-1.81
8	GO:0000278	mitotic cell cycle	Multifasciatus	0.000825	-1.64	Cell Cycle, Proliferation, and Survival
	GO:0007017	microtubule-based process	Multifasciatus	0.00284	-1.5
	GO:0042127	regulation of cell population proliferation	Multifasciatus	0.00418	1.59
	GO:0008283	cell population proliferation	Multifasciatus	0.00649	1.54
	GO:0043067	regulation of programmed cell death	Multifasciatus	0.00706	1.58
	GO:0022402	cell cycle process	both	Multifasciatus:0.0173;Meeli:0.000591	Multifasciatus:-1.42;Meeli:-1.65
	GO:0007018	microtubule-based movement	Multifasciatus	0.0208	-1.53
	GO:0008037	cell recognition	Multifasciatus	0.0297	-1.84
	GO:0032886	regulation of microtubule-based process	Multifasciatus	0.0297	-1.68
	GO:0016049	cell growth	Multifasciatus	0.0404	-1.65
	GO:0007059	chromosome segregation	both	Multifasciatus:0.0407;Meeli:0.0193	Multifasciatus:-1.59;Meeli:-1.67
	GO:0006915	apoptotic process	Multifasciatus	0.0438	1.4
	GO:0007163	establishment or maintenance of cell polarity	Meeli	0.0215	-1.78
11	GO:0008380	RNA splicing	Multifasciatus	0.00333	1.63	Nucleic Acid Dynamics and Macromolecule Metabolism
	GO:0006260	DNA replication	Multifasciatus	0.00873	-1.75
	GO:0009100	glycoprotein metabolic process	Multifasciatus	0.0299	-1.5
	GO:0016071	mRNA metabolic process	Meeli	9.97e-06	-1.87
	GO:0006643	membrane lipid metabolic process	Meeli	0.000626	1.95
	GO:0009187	cyclic nucleotide metabolic process	Meeli	0.0273	-1.88
	GO:0018105	peptidyl-serine phosphorylation	Meeli	0.0407	-1.68
	GO:0006310	DNA recombination	Meeli	0.0407	-1.57
	GO:0006302	double-strand break repair	Meeli	0.0413	-1.55
	GO:0009190	cyclic nucleotide biosynthetic process	Meeli	0.0448	-1.77
	GO:0005996	monosaccharide metabolic process	Meeli	0.0448	-1.67
14	GO:0023057	negative regulation of signaling	Multifasciatus	0.0101	1.53	Negative Regulation of Growth, Development, and Immunity
	GO:0045926	negative regulation of growth	Multifasciatus	0.0109	-1.89
	GO:0040013	negative regulation of locomotion	Multifasciatus	0.0132	-1.79
	GO:0048640	negative regulation of developmental growth	Multifasciatus	0.0168	-1.91
	GO:0051093	negative regulation of developmental process	Multifasciatus	0.0181	-1.73
	GO:0002822	regulation of adaptive immune response based on somatic recombination of immune receptors built from immunoglobulin superfamily domains	Multifasciatus	0.0468	1.8
	GO:0002682	regulation of immune system process	Meeli	0.0144	1.52
15	GO:0034504	protein localization to nucleus	Multifasciatus	0.011	-1.82	Nucleocytoplasmic and RNA Transport
	GO:0006606	protein import into nucleus	Multifasciatus	0.0211	-1.75
	GO:0006405	RNA export from nucleus	Meeli	0.0136	-1.93
	GO:0006406	mRNA export from nucleus	Meeli	0.0188	-1.9
	GO:0051236	establishment of RNA localization	Meeli	0.029	-1.79
16	GO:0002700	regulation of production of molecular mediator of immune response	Multifasciatus	0.021	1.88	Regulation of Gene Expression and Biosynthesis
	GO:0009890	negative regulation of biosynthetic process	Meeli	0.00201	-1.56
	GO:0010558	negative regulation of macromolecule biosynthetic process	Meeli	0.0028	-1.57
	GO:0010557	positive regulation of macromolecule biosynthetic process	Meeli	0.00473	-1.53
	GO:0009896	positive regulation of catabolic process	Meeli	0.00608	-1.77
	GO:0009891	positive regulation of biosynthetic process	Meeli	0.00759	-1.51
	GO:0045892	negative regulation of DNA-templated transcription	Meeli	0.0223	-1.54
	GO:0043488	regulation of mRNA stability	Meeli	0.0343	-1.73
	GO:0010608	post-transcriptional regulation of gene expression	Meeli	0.0413	-1.57
17	GO:0048002	antigen processing and presentation of peptide antigen	Multifasciatus	0.0297	-1.77	Antigen Processing and Presentation
	GO:0002503	peptide antigen assembly with MHC class II protein complex	Multifasciatus	0.0438	-1.77
	GO:0019882	antigen processing and presentation	Meeli	0.0373	1.85
19	GO:0006911	phagocytosis, engulfment	Multifasciatus	0.0349	-1.78	Endocytic and Vacuolar Transport
	GO:0045324	late endosome to vacuole transport	Meeli	0.0271	1.94

### Sheet: KEGG Diencephalon
DIENCEPHALON: KEGG pathways shared by facultative group-living/solitary species (N. multifasciatus and N. meeli)
NES: Positive values indicate up-regulation in group-living individuals whereas negative values indicate up-regulation in solitary individuals
KEGG ID	Description	Multifasciatus_padj	Meeli_padj	Multifasciatus_NES	Meeli_NES
onl04744	Phototransduction	1.78e-08	1.78e-08	2.9848	-2.70864
onl04514	Cell adhesion molecule (CAM) interaction	5.07975e-05	0.00773633	-1.78503	1.50453
onl04080	Neuroactive ligand-receptor interaction	0.00496419	0.00116819	-1.4702	1.51264
onl00140	Steroid hormone biosynthesis	0.00610617	0.046218	1.85834	-1.60047
onl04110	Cell cycle	0.0131996	0.010803	-1.59002	-1.55467
onl00980	Metabolism of xenobiotics by cytochrome P450	0.0310433	0.0366017	1.72364	-1.64639
onl04145	Phagosome	0.0310433	4.67757e-05	-1.50635	1.86092
onl03082	ATP-dependent chromatin remodeling	0.0315875	0.0048724	-1.57895	-1.7412
