## Supplementary Table 7 for "Shared brain transcriptome signatures of social evolution and plasticity in shell-dwelling cichlid fishes"

### Sheet: Caption
Supplementary Table 7. Functional clusters of shared GO Biological Process categories identified from interspecific Gene Set Enrichment Analysis (GSEA). GO terms significantly enriched (adjusted p < 0.05) across the four interspecific comparisons (L. ornatipinnis versus solitary and group-living individuals of Neolamprologus multifasciatus and N. meeli) were combined and grouped into functional c…

### Sheet: GO Telencephalon
TELENCEPHALON
Only clusters with at least one 'group-specific' term in each species' comparison are shown
Go Enrichment Source: Indicates the phenotype of the individuals that enrich the GO term in the facultative species (either Solitary, Group-Living, or both -shared direction of enrichment-)
NES: Normalized Enrichment Score. Positive values indicate up-regulation in the species other than L. ornatipinnis whereas negative values indicate up-regulation in L. ornatipinnis.
Adjusted p-values indicate statistical significance of Enrichment of the differential expressed genes for that particular GO term
NA: Not Available or not calculated due to lack of enrichment of that category
			L. ornatipinnis vs N. multifasciatus					L. ornatipinnis vs N. meeli
cluster ID	GO category	Category Description	GO Enrichment Source	NES Solitary	NES group-living	Adjusted p-value Solitary	Adjusted p-value Group-living	GO Enrichment Source	NES Solitary	NES group-living	Adjusted p-value Solitary	Adjusted p-value Group-living	Cluster name
1	GO:0072359	circulatory system development	both	-2.05997	-2.32698	6.71481e-05	1.3775e-08	group-specific	NA	-2.06959	NA	8.11889e-06	Developmental Morphogenesis and Pattern Specification
	GO:0007389	pattern specification process	solitary-specific	-2.11773	NA	0.00242943	NA	NA	NA	NA	NA	NA
	GO:0048646	anatomical structure formation involved in morphogenesis	both	-1.7003	-2.22528	0.0204608	2.98789e-07	NA	NA	NA	NA	NA
	GO:0035239	tube morphogenesis	group-specific	NA	-2.29308	NA	5.71551e-07	group-specific	NA	-1.75484	NA	0.0112398
	GO:0007411	axon guidance	group-specific	NA	-1.824	NA	0.000707846	NA	NA	NA	NA	NA
	GO:0009888	tissue development	group-specific	NA	-1.79339	NA	0.00128149	NA	NA	NA	NA	NA
	GO:0045165	cell fate commitment	group-specific	NA	-1.95353	NA	0.00316472	NA	NA	NA	NA	NA
	GO:0061061	muscle structure development	group-specific	NA	-1.81145	NA	0.00992921	NA	NA	NA	NA	NA
	GO:0000902	cell morphogenesis	group-specific	NA	-1.46984	NA	0.0117278	group-specific	NA	-1.43896	NA	0.0462708
	GO:0050767	regulation of neurogenesis	group-specific	NA	-1.69159	NA	0.0126042	NA	NA	NA	NA	NA
	GO:0120039	plasma membrane bounded cell projection morphogenesis	group-specific	NA	-1.5055	NA	0.0195392	group-specific	NA	-1.48983	NA	0.0281279
	GO:0007286	spermatid development	NA	NA	NA	NA	NA	solitary-specific	-2.00193	NA	0.0491344	NA
	GO:0048699	generation of neurons	NA	NA	NA	NA	NA	group-specific	NA	-1.48251	NA	0.0100093
	GO:0048667	cell morphogenesis involved in neuron differentiation	NA	NA	NA	NA	NA	group-specific	NA	-1.57382	NA	0.0100613
	GO:0048729	tissue morphogenesis	NA	NA	NA	NA	NA	group-specific	NA	-1.87331	NA	0.0268758
	GO:0009952	anterior/posterior pattern specification	NA	NA	NA	NA	NA	group-specific	NA	-1.88767	NA	0.0274296
2	GO:0006955	immune response	both	-1.78483	-1.64265	6.71481e-05	0.000119227	NA	NA	NA	NA	NA	Humoral and Humoral-Mediated Immune Immunity
	GO:0002252	immune effector process	both	-1.89004	-1.84583	0.0114199	0.00383531	NA	NA	NA	NA	NA
	GO:0016064	immunoglobulin mediated immune response	solitary-specific	-1.92233	NA	0.0117457	NA	NA	NA	NA	NA	NA
	GO:0002381	immunoglobulin production involved in immunoglobulin-mediated immune response	group-specific	NA	-1.98618	NA	0.00362221	NA	NA	NA	NA	NA
	GO:0019882	antigen processing and presentation	group-specific	NA	-2.00214	NA	0.00404046	NA	NA	NA	NA	NA
	GO:0006956	complement activation	NA	NA	NA	NA	NA	group-specific	NA	1.85652	NA	0.0389319
3	GO:0007167	enzyme-linked receptor protein signaling pathway	both	-1.6919	-1.87594	0.00181656	1.64885e-07	NA	NA	NA	NA	NA	Intercellular Signaling Cascades and Phototransduction
	GO:1902531	regulation of intracellular signal transduction	solitary-specific	-1.58169	NA	0.0114199	NA	NA	NA	NA	NA	NA
	GO:0071875	adrenergic receptor signaling pathway	solitary-specific	1.76027	NA	0.0489428	NA	NA	NA	NA	NA	NA
	GO:0007266	Rho protein signal transduction	solitary-specific	-1.65884	NA	0.0499977	NA	NA	NA	NA	NA	NA
	GO:0051056	regulation of small GTPase mediated signal transduction	group-specific	NA	-1.86243	NA	0.000466313	NA	NA	NA	NA	NA
	GO:0071880	adenylate cyclase-activating adrenergic receptor signaling pathway	group-specific	NA	1.68554	NA	0.0465477	NA	NA	NA	NA	NA
	GO:0099536	synaptic signaling	NA	NA	NA	NA	NA	solitary-specific	1.78815	NA	0.000136539	NA
	GO:0007219	Notch signaling pathway	NA	NA	NA	NA	NA	group-specific	NA	-2.02931	NA	0.0015841
	GO:0007602	phototransduction	NA	NA	NA	NA	NA	group-specific	NA	2.07763	NA	0.00320747
	GO:0009583	detection of light stimulus	NA	NA	NA	NA	NA	group-specific	NA	2.0421	NA	0.00617939
	GO:0035329	hippo signaling	NA	NA	NA	NA	NA	group-specific	NA	-1.77688	NA	0.0499781
5	GO:0006260	DNA replication	both	2.02128	1.57992	0.00193036	0.0321111	NA	NA	NA	NA	NA	Nucleic Acid Metabolism, Gene Expression and Translation
	GO:0000725	recombinational repair	solitary-specific	1.84425	NA	0.0114199	NA	NA	NA	NA	NA	NA
	GO:0009262	deoxyribonucleotide metabolic process	solitary-specific	1.93242	NA	0.02606	NA	NA	NA	NA	NA	NA
	GO:0009263	deoxyribonucleotide biosynthetic process	solitary-specific	1.9054	NA	0.0316556	NA	NA	NA	NA	NA	NA
	GO:0006418	tRNA aminoacylation for protein translation	solitary-specific	1.72152	NA	0.0498819	NA	NA	NA	NA	NA	NA
	GO:0016072	rRNA metabolic process	group-specific	NA	2.30261	NA	1.3775e-08	NA	NA	NA	NA	NA
	GO:0006412	translation	group-specific	NA	2.13478	NA	1.3775e-08	group-specific	NA	1.52884	NA	0.00475212
	GO:0055086	nucleobase-containing small molecule metabolic process	group-specific	NA	1.94621	NA	5.31795e-08	NA	NA	NA	NA	NA
	GO:0006364	rRNA processing	group-specific	NA	2.27029	NA	9.8355e-08	NA	NA	NA	NA	NA
	GO:0072522	purine-containing compound biosynthetic process	group-specific	NA	1.72884	NA	0.00154377	NA	NA	NA	NA	NA
	GO:0006259	DNA metabolic process	group-specific	NA	1.45175	NA	0.00775883	NA	NA	NA	NA	NA
	GO:0006783	heme biosynthetic process	group-specific	NA	2.0436	NA	0.0109899	NA	NA	NA	NA	NA
	GO:0042401	biogenic amine biosynthetic process	group-specific	NA	1.91411	NA	0.0240596	NA	NA	NA	NA	NA
	GO:0000724	double-strand break repair via homologous recombination	group-specific	NA	1.6051	NA	0.0325761	NA	NA	NA	NA	NA
	GO:0051123	RNA polymerase II preinitiation complex assembly	group-specific	NA	1.84739	NA	0.0388205	NA	NA	NA	NA	NA
	GO:0000966	RNA 5'-end processing	group-specific	NA	1.82545	NA	0.0399369	NA	NA	NA	NA	NA
	GO:0034472	snRNA 3'-end processing	group-specific	NA	1.76047	NA	0.048383	NA	NA	NA	NA	NA
	GO:0071616	acyl-CoA biosynthetic process	group-specific	NA	1.75385	NA	0.0486981	NA	NA	NA	NA	NA
	GO:0006281	DNA repair	NA	NA	NA	NA	NA	solitary-specific	-1.5615	NA	0.0389614	NA
	GO:0051254	positive regulation of RNA metabolic process	NA	NA	NA	NA	NA	group-specific	NA	-1.66318	NA	0.000363599
	GO:0006753	nucleoside phosphate metabolic process	NA	NA	NA	NA	NA	group-specific	NA	1.5485	NA	0.0106589
	GO:0042168	heme metabolic process	NA	NA	NA	NA	NA	group-specific	NA	2.04519	NA	0.0112398
	GO:0006779	porphyrin-containing compound biosynthetic process	NA	NA	NA	NA	NA	group-specific	NA	1.94292	NA	0.0215157
6	GO:0033627	cell adhesion mediated by integrin	both	-1.95433	-2.09392	0.0117457	0.000642686	NA	NA	NA	NA	NA	Cell Adhesion, Polarity, and Structural Dynamics
	GO:0031589	cell-substrate adhesion	both	-1.75774	-2.19468	0.0160762	8.34563e-06	NA	NA	NA	NA	NA
	GO:0007156	homophilic cell adhesion via plasma membrane adhesion molecules	solitary-specific	1.54596	NA	0.047636	NA	NA	NA	NA	NA	NA
	GO:0006457	protein folding	group-specific	NA	2.10791	NA	3.95287e-06	group-specific	NA	2.09463	NA	3.34979e-05
	GO:0098609	cell-cell adhesion	group-specific	NA	-1.63895	NA	0.000105531	group-specific	NA	-1.59207	NA	0.000535222
	GO:0007163	establishment or maintenance of cell polarity	group-specific	NA	-1.87337	NA	0.00397913	group-specific	NA	-1.78068	NA	0.0168913
	GO:0003341	cilium movement	group-specific	NA	-1.90808	NA	0.00561304	solitary-specific	-2.18406	NA	0.00329669	NA
	GO:0045197	establishment or maintenance of epithelial cell apical/basal polarity	group-specific	NA	-1.93852	NA	0.0109899	group-specific	NA	-1.7571	NA	0.039166
	GO:0030155	regulation of cell adhesion	group-specific	NA	-1.50491	NA	0.0289116	NA	NA	NA	NA	NA
	GO:0045103	intermediate filament-based process	group-specific	NA	-1.70187	NA	0.0379005	NA	NA	NA	NA	NA
	GO:0045104	intermediate filament cytoskeleton organization	group-specific	NA	-1.70187	NA	0.0379005	NA	NA	NA	NA	NA
	GO:0007017	microtubule-based process	group-specific	NA	-1.32986	NA	0.0411174	NA	NA	NA	NA	NA
7	GO:0009060	aerobic respiration	solitary-specific	1.81712	NA	0.0117457	NA	group-specific	NA	2.33051	NA	8.07032e-06	Aerobic Respiration and Oxidative Phosphorylation
	GO:0042775	mitochondrial ATP synthesis coupled electron transport	group-specific	NA	2.73039	NA	1.3775e-08	NA	NA	NA	NA	NA
8	GO:0070585	protein localization to mitochondrion	both	1.93009	2.39841	0.012864	2.12706e-05	NA	NA	NA	NA	NA	Subcellular Macromolecular Localization
	GO:1902414	protein localization to cell junction	group-specific	NA	-1.94752	NA	0.00883791	NA	NA	NA	NA	NA
	GO:0006403	RNA localization	group-specific	NA	1.74874	NA	0.0228675	NA	NA	NA	NA	NA
	GO:0033750	ribosome localization	group-specific	NA	1.8548	NA	0.0309915	NA	NA	NA	NA	NA
	GO:0070972	protein localization to endoplasmic reticulum	NA	NA	NA	NA	NA	group-specific	NA	1.77579	NA	0.0462708
12	GO:0051604	protein maturation	both	1.53866	2.15299	0.0178132	1.3775e-08	group-specific	NA	1.95168	NA	8.11889e-06	Protein Maturation and Immune Effector Production
	GO:0002440	production of molecular mediator of immune response	solitary-specific	-1.85375	NA	0.0189918	NA	NA	NA	NA	NA	NA
	GO:0140053	mitochondrial gene expression	group-specific	NA	2.26679	NA	2.51949e-05	NA	NA	NA	NA	NA
	GO:0002377	immunoglobulin production	group-specific	NA	-1.83433	NA	0.0182524	NA	NA	NA	NA	NA
	GO:0009311	oligosaccharide metabolic process	group-specific	NA	1.86589	NA	0.0296394	NA	NA	NA	NA	NA
13	GO:0032200	telomere organization	both	1.95479	1.91203	0.0189918	0.008448	NA	NA	NA	NA	NA	Ribosomal, Macromolecular Complex and Organelle Assembly
	GO:0042254	ribosome biogenesis	group-specific	NA	2.44177	NA	1.3775e-08	NA	NA	NA	NA	NA
	GO:0007005	mitochondrion organization	group-specific	NA	2.3468	NA	1.3775e-08	group-specific	NA	1.95315	NA	0.000296064
	GO:0033108	mitochondrial respiratory chain complex assembly	group-specific	NA	2.1912	NA	0.000142519	group-specific	NA	2.02279	NA	0.00247655
	GO:0035082	axoneme assembly	group-specific	NA	-2.20877	NA	0.000361546	NA	NA	NA	NA	NA
	GO:0042255	ribosome assembly	group-specific	NA	2.21055	NA	0.000437513	NA	NA	NA	NA	NA
	GO:0001578	microtubule bundle formation	group-specific	NA	-2.07395	NA	0.00073833	NA	NA	NA	NA	NA
	GO:0022618	protein-RNA complex assembly	group-specific	NA	1.82249	NA	0.00114385	NA	NA	NA	NA	NA
	GO:0000387	spliceosomal snRNP assembly	group-specific	NA	2.17325	NA	0.00187948	NA	NA	NA	NA	NA
	GO:0071826	protein-RNA complex organization	group-specific	NA	1.77973	NA	0.00250074	NA	NA	NA	NA	NA
	GO:0097435	supramolecular fiber organization	group-specific	NA	-1.53577	NA	0.00325449	NA	NA	NA	NA	NA
	GO:0034330	cell junction organization	group-specific	NA	-1.49134	NA	0.0200977	group-specific	NA	-1.64191	NA	0.0049308
	GO:0007044	cell-substrate junction assembly	group-specific	NA	-1.82897	NA	0.0240303	NA	NA	NA	NA	NA
	GO:0097320	plasma membrane tubulation	group-specific	NA	-1.81166	NA	0.0256541	NA	NA	NA	NA	NA
	GO:0030198	extracellular matrix organization	group-specific	NA	-1.59233	NA	0.0427346	NA	NA	NA	NA	NA
	GO:0044782	cilium organization	NA	NA	NA	NA	NA	both	-1.68353	-1.50891	0.0187326	0.0428361
	GO:0022613	ribonucleoprotein complex biogenesis	NA	NA	NA	NA	NA	group-specific	NA	1.64744	NA	0.00187546
	GO:0034329	cell junction assembly	NA	NA	NA	NA	NA	group-specific	NA	-1.66791	NA	0.0140983
14	GO:1901137	carbohydrate derivative biosynthetic process	both	1.43443	1.75857	0.0335693	1.44585e-05	group-specific	NA	1.4099	NA	0.0331761	Lipid, Steroid, and Complex Carbohydrate Biosynthesis
	GO:0090407	organophosphate biosynthetic process	group-specific	NA	1.77937	NA	2.59255e-05	NA	NA	NA	NA	NA
	GO:0120178	steroid hormone biosynthetic process	group-specific	NA	-1.95189	NA	0.00490939	NA	NA	NA	NA	NA
	GO:0008299	isoprenoid biosynthetic process	group-specific	NA	1.85695	NA	0.0319483	NA	NA	NA	NA	NA
	GO:0030258	lipid modification	group-specific	NA	1.52525	NA	0.0465943	NA	NA	NA	NA	NA
16	GO:0042327	positive regulation of phosphorylation	solitary-specific	-1.56221	NA	0.0384979	NA	NA	NA	NA	NA	NA	Positive Regulation of Kinase and Phosphorylation Activity
	GO:0033674	positive regulation of kinase activity	group-specific	NA	-1.83959	NA	0.0027914	NA	NA	NA	NA	NA
	GO:0043549	regulation of kinase activity	NA	NA	NA	NA	NA	group-specific	NA	-1.57438	NA	0.0274296
19	GO:0006626	protein targeting to mitochondrion	both	1.83087	2.35221	0.0476204	8.09495e-05	NA	NA	NA	NA	NA	Intracellular Cargo and Vesicular Transport
	GO:0006839	mitochondrial transport	group-specific	NA	2.33223	NA	2.40646e-06	NA	NA	NA	NA	NA
	GO:1990542	mitochondrial transmembrane transport	group-specific	NA	2.14444	NA	9.7845e-05	NA	NA	NA	NA	NA
	GO:0048193	Golgi vesicle transport	group-specific	NA	1.75423	NA	0.000472933	NA	NA	NA	NA	NA
	GO:0051168	nuclear export	group-specific	NA	2.00946	NA	0.00165811	NA	NA	NA	NA	NA
	GO:0006406	mRNA export from nucleus	group-specific	NA	1.96011	NA	0.0058099	NA	NA	NA	NA	NA
	GO:1902600	proton transmembrane transport	group-specific	NA	1.83025	NA	0.00972274	group-specific	NA	1.77385	NA	0.0257236
	GO:0006405	RNA export from nucleus	group-specific	NA	1.8095	NA	0.0141008	NA	NA	NA	NA	NA
	GO:0090151	establishment of protein localization to mitochondrial membrane	group-specific	NA	1.9339	NA	0.0195893	NA	NA	NA	NA	NA
	GO:0032509	endosome transport via multivesicular body sorting pathway	group-specific	NA	1.88633	NA	0.0240596	NA	NA	NA	NA	NA
	GO:0000054	ribosomal subunit export from nucleus	group-specific	NA	1.8548	NA	0.0309915	NA	NA	NA	NA	NA
	GO:0007034	vacuolar transport	group-specific	NA	1.58767	NA	0.0441886	NA	NA	NA	NA	NA
	GO:0006605	protein targeting	NA	NA	NA	NA	NA	group-specific	NA	1.79188	NA	0.00367324
	GO:0006888	endoplasmic reticulum to Golgi vesicle-mediated transport	NA	NA	NA	NA	NA	group-specific	NA	1.82353	NA	0.00830913
21	GO:0006082	organic acid metabolic process	group-specific	NA	1.67515	NA	2.79649e-05	NA	NA	NA	NA	NA	Small Molecule and Carboxylic Acid Metabolism
	GO:0043603	amide metabolic process	group-specific	NA	1.83717	NA	0.000208509	NA	NA	NA	NA	NA
	GO:0006790	sulfur compound metabolic process	group-specific	NA	1.76452	NA	0.00055739	NA	NA	NA	NA	NA
	GO:0032259	methylation	group-specific	NA	1.73287	NA	0.0174001	NA	NA	NA	NA	NA
	GO:0046034	ATP metabolic process	group-specific	NA	1.73888	NA	0.0201829	NA	NA	NA	NA	NA
	GO:0044283	small molecule biosynthetic process	group-specific	NA	1.41784	NA	0.0292093	NA	NA	NA	NA	NA
	GO:0006766	vitamin metabolic process	group-specific	NA	1.84687	NA	0.0383357	NA	NA	NA	NA	NA
	GO:0042440	pigment metabolic process	group-specific	NA	1.81132	NA	0.0404792	group-specific	NA	2.0487	NA	0.012763
	GO:0042554	superoxide anion generation	group-specific	NA	-1.77546	NA	0.0410199	NA	NA	NA	NA	NA
	GO:0044282	small molecule catabolic process	group-specific	NA	1.49116	NA	0.0470551	NA	NA	NA	NA	NA
	GO:0006066	alcohol metabolic process	NA	NA	NA	NA	NA	group-specific	NA	1.67877	NA	0.0192074
	GO:0019752	carboxylic acid metabolic process	NA	NA	NA	NA	NA	group-specific	NA	1.34085	NA	0.0365968
22	GO:0051603	proteolysis involved in protein catabolic process	group-specific	NA	1.59766	NA	0.000578091	NA	NA	NA	NA	NA	Proteolysis and Macromolecular Degradation
	GO:0043632	modification-dependent macromolecule catabolic process	group-specific	NA	1.55075	NA	0.00325449	group-specific	NA	1.3778	NA	0.0462708
	GO:0043414	macromolecule methylation	group-specific	NA	1.7119	NA	0.0140077	NA	NA	NA	NA	NA
	GO:0071025	RNA surveillance	group-specific	NA	1.905	NA	0.0265208	NA	NA	NA	NA	NA
	GO:0045116	protein neddylation	group-specific	NA	1.82049	NA	0.0465943	NA	NA	NA	NA	NA
	GO:0019941	modification-dependent protein catabolic process	NA	NA	NA	NA	NA	group-specific	NA	1.3778	NA	0.0462708
23	GO:0045595	regulation of cell differentiation	group-specific	NA	-1.67367	NA	0.00325449	group-specific	NA	-1.67813	NA	0.00410387	Regulation of Multicellular Development and Growth
	GO:0050793	regulation of developmental process	group-specific	NA	-1.52154	NA	0.0086453	group-specific	NA	-1.65604	NA	0.00126307
	GO:2000026	regulation of multicellular organismal development	group-specific	NA	-1.56346	NA	0.0140689	group-specific	NA	-1.67297	NA	0.00617939
	GO:0045926	negative regulation of growth	group-specific	NA	-1.74704	NA	0.0296394	NA	NA	NA	NA	NA
	GO:0048640	negative regulation of developmental growth	group-specific	NA	-1.73008	NA	0.0372176	NA	NA	NA	NA	NA

### Sheet: GO Diencephalon
TELENCEPHALON: Shared clusters of GO categories enriched by group-living individuals in differential gene expression against L. ornatipinnis
Gene Set Enrichment was performed from differential gene expression datasets comparing obligate solitary L. ornatipinnis vs (1) solitary individuals from facultative species - N. multifasciatus and N. meeli - (2) group-living individuals from the same facultative species
Within each species compared, enriched GO categories were assigned a source of enrichment (group-specific, solitary-specific or both)
DIENCEPHALON
Only clusters with at least one 'group-specific' term in each species' comparison are shown
Go Enrichment Source: Indicates the phenotype that enriches the GO term in the facultative species (either Solitary, Group-Living, or both -shared direction of enrichment-)
NES: Normalized Enrichment Score. Positive values indicate up-regulation in the species other than L. ornatipinnis whereas negative values indicate up-regulation in L. ornatipinnis.
Adjusted p-values indicate statistical significance of Enrichment of the differential expressed genes for that particular GO term
NA: Not Available or not calculated due to lack of enrichment of that category
			L. ornatipinnis vs N. multifasciatus					L. ornatipinnis vs N. meeli
cluster ID	GO category	Category Description	GO Enrichment Source	NES Solitary	NES group-living	Adjusted p-value Solitary	Adjusted p-value Group-living	GO Enrichment Source	NES Solitary	NES group-living	Adjusted p-value Solitary	Adjusted p-value Group-living	Cluster name
3	GO:0007160	cell-matrix adhesion	solitary-specific	-2.27718	NA	1.30368e-05	NA	NA	NA	NA	NA	NA	Cell Adhesion, Motility Mechanics, and Cell Cycle
	GO:0033627	cell adhesion mediated by integrin	both	-2.31011	-2.20163	3.14671e-05	8.99517e-05	NA	NA	NA	NA	NA
	GO:0007156	homophilic cell adhesion via plasma membrane adhesion molecules	solitary-specific	2.04866	NA	5.89426e-05	NA	NA	NA	NA	NA	NA
	GO:0031589	cell-substrate adhesion	group-specific	NA	-2.08322	NA	4.13471e-05	NA	NA	NA	NA	NA
	GO:0098609	cell-cell adhesion	group-specific	NA	-1.38416	NA	0.0215496	NA	NA	NA	NA	NA
	GO:0045785	positive regulation of cell adhesion	group-specific	NA	-1.54629	NA	0.0377756	NA	NA	NA	NA	NA
	GO:0003341	cilium movement	NA	NA	NA	NA	NA	solitary-specific	-1.92997	NA	0.0245928	NA
	GO:0006457	protein folding	NA	NA	NA	NA	NA	group-specific	NA	1.71713	NA	0.0132421
	GO:0007018	microtubule-based movement	NA	NA	NA	NA	NA	group-specific	NA	-1.6087	NA	0.0154688
	GO:0007017	microtubule-based process	NA	NA	NA	NA	NA	group-specific	NA	-1.39368	NA	0.0304833
	GO:0022402	cell cycle process	NA	NA	NA	NA	NA	group-specific	NA	-1.37629	NA	0.0435523
4	GO:0007229	integrin-mediated signaling pathway	both	-2.33816	-2.26292	1.72738e-05	1.62519e-05	NA	NA	NA	NA	NA	Intracellular Cascades and Immune Signaling
	GO:1902531	regulation of intracellular signal transduction	both	-1.70405	-1.5605	3.29373e-05	0.000671519	NA	NA	NA	NA	NA
	GO:0048584	positive regulation of response to stimulus	both	-1.54051	-1.37127	0.00273211	0.0360704	NA	NA	NA	NA	NA
	GO:0035329	hippo signaling	solitary-specific	-2.07852	NA	0.00418672	NA	NA	NA	NA	NA	NA
	GO:0007187	G protein-coupled receptor signaling pathway, coupled to cyclic nucleotide second messenger	solitary-specific	1.93239	NA	0.0209264	NA	NA	NA	NA	NA	NA
	GO:0002764	immune response-regulating signaling pathway	solitary-specific	-1.62612	NA	0.032616	NA	NA	NA	NA	NA	NA
	GO:0002682	regulation of immune system process	group-specific	NA	-1.38819	NA	0.0419368	NA	NA	NA	NA	NA
	GO:0070374	positive regulation of ERK1 and ERK2 cascade	NA	NA	NA	NA	NA	group-specific	NA	1.81728	NA	0.0286532
	GO:0050776	regulation of immune response	NA	NA	NA	NA	NA	group-specific	NA	1.5963	NA	0.0435523
6	GO:0006954	inflammatory response	both	-1.94442	-1.80365	0.000702277	0.00120712	NA	NA	NA	NA	NA	Defense, Inflammatory, and Nutrient Stress Responses
	GO:0140546	defense response to symbiont	both	-1.84458	-1.80554	0.00304635	0.00198091	NA	NA	NA	NA	NA
	GO:0050727	regulation of inflammatory response	both	-1.99099	-1.81305	0.00742334	0.0319163	NA	NA	NA	NA	NA
	GO:0009605	response to external stimulus	solitary-specific	-1.48415	NA	0.00742334	NA	NA	NA	NA	NA	NA
	GO:0009615	response to virus	group-specific	NA	1.94755	NA	0.025106	NA	NA	NA	NA	NA
	GO:0042594	response to starvation	NA	NA	NA	NA	NA	solitary-specific	1.82539	NA	0.0365679	NA
	GO:0098542	defense response to other organism	NA	NA	NA	NA	NA	group-specific	NA	1.73925	NA	0.00734515
	GO:0006952	defense response	NA	NA	NA	NA	NA	group-specific	NA	1.61838	NA	0.0115075
	GO:0031667	response to nutrient levels	NA	NA	NA	NA	NA	group-specific	NA	1.81292	NA	0.0286532
9	GO:0048870	cell motility	both	-1.58467	-1.6152	0.0013182	0.000514799	NA	NA	NA	NA	NA	Directional Cell Migration and Chemotaxis
	GO:0060326	cell chemotaxis	both	-2.01191	-1.77729	0.00218178	0.0262907	NA	NA	NA	NA	NA
	GO:0006935	chemotaxis	both	-1.60677	-1.78049	0.0203537	0.00199292	NA	NA	NA	NA	NA
	GO:0040011	locomotion	group-specific	NA	-1.40875	NA	0.0474842	NA	NA	NA	NA	NA
	GO:0002548	monocyte chemotaxis	NA	NA	NA	NA	NA	both	1.92132	2.08375	0.0469217	0.00776168
	GO:0072676	lymphocyte migration	NA	NA	NA	NA	NA	group-specific	NA	1.87271	NA	0.0305098
11	GO:0022613	ribonucleoprotein complex biogenesis	both	1.6839	1.907	0.0014573	1.0361e-05	solitary-specific	2.14888	NA	1.1245e-07	NA	Macromolecular Assembly and Organelle Organization
	GO:0097435	supramolecular fiber organization	both	-1.54782	-1.73748	0.00273211	1.10694e-05	NA	NA	NA	NA	NA
	GO:0045103	intermediate filament-based process	both	-1.94904	-1.7925	0.00845245	0.0262907	NA	NA	NA	NA	NA
	GO:0045104	intermediate filament cytoskeleton organization	both	-1.94904	-1.7925	0.00845245	0.0262907	NA	NA	NA	NA	NA
	GO:0007005	mitochondrion organization	both	1.67556	1.92863	0.00872475	0.000193367	both	1.61854	1.78841	0.0459275	0.00368695
	GO:0007009	plasma membrane organization	both	-1.7906	-1.73089	0.0135901	0.0262907	NA	NA	NA	NA	NA
	GO:0044782	cilium organization	solitary-specific	-1.54788	NA	0.0187316	NA	both	-1.59092	-1.86356	0.0284791	0.000770504
	GO:0060271	cilium assembly	solitary-specific	-1.53	NA	0.025114	NA	group-specific	NA	-1.89566	NA	0.00101414
	GO:0071826	protein-RNA complex organization	group-specific	NA	1.85027	NA	0.00235038	solitary-specific	1.95434	NA	0.000598981	NA
	GO:0022618	protein-RNA complex assembly	group-specific	NA	1.85439	NA	0.00280426	solitary-specific	1.88583	NA	0.00367302	NA
	GO:0032535	regulation of cellular component size	group-specific	NA	-1.60258	NA	0.0129068	NA	NA	NA	NA	NA
	GO:0032200	telomere organization	group-specific	NA	1.81626	NA	0.032217	NA	NA	NA	NA	NA
	GO:0042255	ribosome assembly	group-specific	NA	1.85167	NA	0.0322473	NA	NA	NA	NA	NA
	GO:0008361	regulation of cell size	NA	NA	NA	NA	NA	solitary-specific	-2.00359	NA	0.00617502	NA
	GO:0120035	regulation of plasma membrane bounded cell projection organization	NA	NA	NA	NA	NA	solitary-specific	-1.63287	NA	0.0252998	NA
	GO:0033108	mitochondrial respiratory chain complex assembly	NA	NA	NA	NA	NA	solitary-specific	1.85708	NA	0.0323826	NA
	GO:0006884	cell volume homeostasis	NA	NA	NA	NA	NA	group-specific	NA	-2.21886	NA	0.00239804
	GO:0032981	mitochondrial respiratory chain complex I assembly	NA	NA	NA	NA	NA	group-specific	NA	2.17451	NA	0.00239804
	GO:0042254	ribosome biogenesis	NA	NA	NA	NA	NA	group-specific	NA	1.73248	NA	0.00239804
	GO:0001578	microtubule bundle formation	NA	NA	NA	NA	NA	group-specific	NA	-1.87351	NA	0.0286532
13	GO:0006753	nucleoside phosphate metabolic process	both	1.56636	1.57347	0.00258852	0.00223211	both	1.54904	1.5187	0.0245928	0.0155471	Nucleic Acid Processing and Macromolecule Turnover
	GO:0006259	DNA metabolic process	both	1.49391	1.53036	0.00529615	0.00154011	NA	NA	NA	NA	NA
	GO:0006637	acyl-CoA metabolic process	solitary-specific	1.85845	NA	0.0171589	NA	NA	NA	NA	NA	NA
	GO:0051604	protein maturation	solitary-specific	1.48326	NA	0.0208622	NA	group-specific	NA	1.54526	NA	0.0190905
	GO:0002377	immunoglobulin production	group-specific	NA	-1.99301	NA	0.00154011	NA	NA	NA	NA	NA
	GO:0006399	tRNA metabolic process	group-specific	NA	1.70113	NA	0.00288657	NA	NA	NA	NA	NA
	GO:0140053	mitochondrial gene expression	group-specific	NA	1.91269	NA	0.0129068	both	1.78599	1.859	0.0401423	0.0286532
	GO:0000963	mitochondrial RNA processing	group-specific	NA	1.9907	NA	0.0309535	NA	NA	NA	NA	NA
	GO:0006364	rRNA processing	group-specific	NA	1.54578	NA	0.0358533	solitary-specific	1.81816	NA	0.00552899	NA
	GO:0035337	fatty-acyl-CoA metabolic process	group-specific	NA	1.92465	NA	0.0360704	NA	NA	NA	NA	NA
	GO:0018057	peptidyl-lysine oxidation	group-specific	NA	-1.80643	NA	0.0402369	NA	NA	NA	NA	NA
	GO:0016072	rRNA metabolic process	NA	NA	NA	NA	NA	solitary-specific	1.81811	NA	0.00412197	NA
	GO:0072521	purine-containing compound metabolic process	NA	NA	NA	NA	NA	solitary-specific	1.55713	NA	0.0216801	NA
	GO:0043687	post-translational protein modification	NA	NA	NA	NA	NA	solitary-specific	1.48072	NA	0.0283463	NA
	GO:0030163	protein catabolic process	NA	NA	NA	NA	NA	both	1.44275	1.47808	0.0457666	0.0181814
	GO:0006397	mRNA processing	NA	NA	NA	NA	NA	solitary-specific	1.47672	NA	0.0489715	NA
	GO:0030488	tRNA methylation	NA	NA	NA	NA	NA	solitary-specific	1.85652	NA	0.049559	NA
	GO:0043484	regulation of RNA splicing	NA	NA	NA	NA	NA	group-specific	NA	-1.98578	NA	0.00239804
	GO:0016180	snRNA processing	NA	NA	NA	NA	NA	group-specific	NA	1.94312	NA	0.0305098
	GO:0072524	pyridine-containing compound metabolic process	NA	NA	NA	NA	NA	group-specific	NA	1.68832	NA	0.0435523
