## Supplementary Table 8 for "Shared brain transcriptome signatures of social evolution and plasticity in shell-dwelling cichlid fishes"

### Sheet: Caption
Supplementary Table X. Shared KEGG pathways identified from interspecific Gene Set Enrichment Analysis (GSEA). Significantly enriched KEGG pathways (adjusted p < 0.05) from the four interspecific comparisons (L. ornatipinnis versus solitary and group-living individuals of Neolamprologus multifasciatus and N. meeli) are shown. For each pathway, the table reports the enrichment source (group-living…

### Sheet: KEGG Telencephalon
TELENCEPHALON
Enrichment Source: Indicates the phenotype of the individuals that enrich the KEGG pathway in the facultative species (either Solitary, Group-Living, or both -shared direction of enrichment-)
NES: Normalized Enrichment Score. Positive values indicate up-regulation in the species other than L. ornatipinnis whereas negative values indicate up-regulation in L. ornatipinnis.
Adjusted p-values indicate statistical significance of Enrichment of the differential expressed genes for that particular term
Ne: term not enriched
	L. ornatipinnis vs N. multifasciatus					L. ornatipinnis vs N. meeli
Category Description	Enrichment Source	NES Solitary	NES group-living	Adjusted p-value Solitary	Adjusted p-value Group-living	Enrichment Source	NES Solitary	NES group-living	Adjusted p-value Solitary	Adjusted p-value Group-living
ATP-dependent chromatin remodeling	solitary-specific	1.6472	Ne	0.0213405	NA	-	Ne	Ne	-	-
Oxidative phosphorylation	both	1.56727	2.92931	0.00118134	5.93333e-09	both	1.96982	2.47898	0.00020774	1.78e-08
Integrin signaling	both	-1.69446	-2.34246	0.000124855	5.93333e-09	group-specific	Ne	-1.89153	-	2.83746e-05
Focal adhesion	both	-1.43657	-2.0619	0.00341048	1.57398e-08	group-specific	Ne	-1.71113	-	0.000115503
Cytokine-cytokine receptor interaction	both	-2.09417	-2.08202	1.45662e-09	7.27553e-08	-	Ne	Ne	-	-
Regulation of actin cytoskeleton	both	-1.4217	-1.87855	0.00222561	1.50265e-06	-	Ne	Ne	-	-
Carbon metabolism	both	1.75682	2.04636	0.000151324	7.31962e-06	group-specific	Ne	1.52037	-	0.0164736
Protein export	both	1.79701	2.13981	0.0018493	0.000544896	-	Ne	Ne	-	-
Notch signaling pathway	both	-1.79229	-1.87203	0.000839231	0.00111276	group-specific	Ne	-2.19384	-	6.45125e-06
Terpenoid backbone biosynthesis	both	2.02067	2.05458	0.00102019	0.00224197	-	Ne	Ne	-	-
DNA replication	both	2.20215	1.9897	1.19277e-05	0.00231694	-	Ne	Ne	-	-
Intestinal immune network for IgA production	both	-1.69099	-1.86431	0.00306645	0.00231694	-	Ne	Ne	-	-
Mismatch repair	both	1.98791	1.75536	0.000615698	0.0326242	-	Ne	Ne	-	-
VEGF signaling pathway	both	-1.62003	-1.6091	0.00248816	0.032799	-	Ne	Ne	-	-
Ribosome	group-specific	Ne	2.53068	-	5.93333e-09	-	Ne	Ne	-	-
Proteasome	group-specific	Ne	2.44869	-	4.92609e-07	group-specific	Ne	1.92817	-	0.00292728
Cytoskeleton in muscle cells	group-specific	Ne	-1.88772	-	3.39469e-06	group-specific	Ne	-1.47246	-	0.0117776
Cell adhesion molecule (CAM) interaction	group-specific	Ne	-1.81022	-	1.67363e-05	-	Ne	Ne	-	-
IgSF CAM signaling	group-specific	Ne	-1.67986	-	1.67363e-05	-	Ne	Ne	-	-
Citrate cycle (TCA cycle)	group-specific	Ne	2.36651	-	2.774e-05	group-specific	Ne	1.91703	-	0.0116659
ECM-receptor interaction	group-specific	Ne	-1.98137	-	0.000136788	group-specific	Ne	-1.81761	-	0.00187713
Fatty acid metabolism	group-specific	Ne	2.0065	-	0.000538081	-	Ne	Ne	-	-
Protein processing in endoplasmic reticulum	group-specific	Ne	1.68601	-	0.000626464	group-specific	Ne	1.90553	-	3.70929e-05
Fatty acid degradation	group-specific	Ne	2.03348	-	0.000657018	-	Ne	Ne	-	-
Cornified envelope formation	group-specific	Ne	-1.81517	-	0.000657018	-	Ne	Ne	-	-
2-Oxocarboxylic acid metabolism	group-specific	Ne	2.05363	-	0.000909483	group-specific	Ne	1.99851	-	0.00292728
Lipoic acid metabolism	group-specific	Ne	2.11632	-	0.00109888	-	Ne	Ne	-	-
Aminoacyl-tRNA biosynthesis	group-specific	Ne	1.96175	-	0.00231694	-	Ne	Ne	-	-
Valine, leucine and isoleucine degradation	group-specific	Ne	1.92295	-	0.00255124	-	Ne	Ne	-	-
Glutathione metabolism	group-specific	Ne	1.8365	-	0.00328572	-	Ne	Ne	-	-
Propanoate metabolism	group-specific	Ne	1.93193	-	0.00330496	-	Ne	Ne	-	-
Cadherin signaling	group-specific	Ne	-1.46382	-	0.0048266	group-specific	Ne	-1.32328	-	0.0261798
Ribosome biogenesis in eukaryotes	group-specific	Ne	1.71924	-	0.00501842	-	Ne	Ne	-	-
ErbB signaling pathway	group-specific	Ne	-1.68783	-	0.00701611	-	Ne	Ne	-	-
Mitophagy - animal	group-specific	Ne	1.56024	-	0.00701611	group-specific	Ne	1.63017	-	0.00713335
Arachidonic acid metabolism	group-specific	Ne	1.7133	-	0.00805179	-	Ne	Ne	-	-
Butanoate metabolism	group-specific	Ne	1.86977	-	0.0190973	-	Ne	Ne	-	-
Virion - Ebolavirus, Lyssavirus and Morbillivirus	group-specific	Ne	-1.80168	-	0.0285326	-	Ne	Ne	-	-
Homologous recombination	group-specific	Ne	1.67097	-	0.0288782	-	Ne	Ne	-	-
RNA degradation	group-specific	Ne	1.5248	-	0.0326242	-	Ne	Ne	-	-
Wnt signaling pathway	group-specific	Ne	-1.43772	-	0.0326242	group-specific	Ne	-1.57236	-	0.00292728
Cardiac muscle contraction	group-specific	Ne	1.47226	-	0.0329188	solitary-specific	1.70721	Ne	0.0180239	-
Nucleotide excision repair	group-specific	Ne	1.62854	-	0.0394561	-	Ne	Ne	-	-
Vascular smooth muscle contraction	group-specific	Ne	-1.41858	-	0.0394561	-	Ne	Ne	-	-
Adherens junction	group-specific	Ne	-1.44096	-	0.0397506	group-specific	Ne	-1.44413	-	0.0418733
TGF-beta signaling pathway	group-specific	Ne	-1.4378	-	0.0397506	-	Ne	Ne	-	-
Biosynthesis of cofactors	group-specific	Ne	1.41034	-	0.0397506	group-specific	Ne	1.47603	-	0.0151543
MAPK signaling pathway	group-specific	Ne	-1.328	-	0.0397506	-	Ne	Ne	-	-
Nucleocytoplasmic transport	group-specific	Ne	1.40546	-	0.0398129	-	Ne	Ne	-	-
Tight junction	group-specific	Ne	-1.38204	-	0.0411604	-	Ne	Ne	-	-
One carbon pool by folate	group-specific	Ne	1.62796	-	0.0411993	-	Ne	Ne	-	-
Linoleic acid metabolism	group-specific	Ne	1.64168	-	0.0428631	-	Ne	Ne	-	-
Motor proteins	group-specific	Ne	-1.37236	-	0.0428631	-	Ne	Ne	-	-
Phototransduction	-	Ne	Ne	-	-	solitary-specific	2.14254	Ne	0.00223648	-
Virion - Hepatitis viruses	-	Ne	Ne	-	-	solitary-specific	-1.83413	Ne	0.0180239	-
Hedgehog signaling pathway	-	Ne	Ne	-	-	group-specific	Ne	-1.97566	-	0.000740467
Necroptosis	-	Ne	Ne	-	-	group-specific	Ne	1.6005	-	0.00792893
Lysosome biogenesis	-	Ne	Ne	-	-	group-specific	Ne	1.42653	-	0.0108272
Toll-like receptor signaling pathway	-	Ne	Ne	-	-	group-specific	Ne	1.58417	-	0.0164405
Autophagy - other	-	Ne	Ne	-	-	group-specific	Ne	1.81389	-	0.0245211
Glycosylphosphatidylinositol (GPI)-anchor biosynthesis	-	Ne	Ne	-	-	group-specific	Ne	1.75396	-	0.0386975
Porphyrin metabolism	-	Ne	Ne	-	-	group-specific	Ne	1.67581	-	0.0436597

### Sheet: KEGG Diencephalon
DIENCEPHALON
Enrichment Source: Indicates the phenotype of the individuals that enrich the KEGG pathway in the facultative species (either Solitary, Group-Living, or both -shared direction of enrichment-)
NES: Normalized Enrichment Score. Positive values indicate up-regulation in the species other than L. ornatipinnis whereas negative values indicate up-regulation in L. ornatipinnis.
Adjusted p-values indicate statistical significance of Enrichment of the differential expressed genes for that particular term
Ne: term not enriched
	L. ornatipinnis vs N. multifasciatus					L. ornatipinnis vs N. meeli
Category Description	Enrichment Source	NES Solitary	NES group-living	Adjusted p-value Solitary	Adjusted p-value Group-living	GO Enrichment Source	NES Solitary	NES group-living	Adjusted p-value Solitary	Adjusted p-value Group-living
Neuroactive ligand signaling	solitary-specific	1.72676	Ne	3.67486e-05	-	-	Ne	Ne	-	-
Phototransduction	solitary-specific	-2.10557	Ne	0.00048199	-	solitary-specific	1.95187	Ne	0.00294671	-
Proteasome	solitary-specific	1.94431	Ne	0.00558092	-	both	2.13276	2.17681	0.000594559	0.000169253
Cornified envelope formation	solitary-specific	-1.64325	Ne	0.00558092	-	-	Ne	Ne	-	-
Citrate cycle (TCA cycle)	solitary-specific	1.91986	Ne	0.00891146	-	both	1.99119	2.04969	0.00632209	0.00146768
Protein export	solitary-specific	1.9106	Ne	0.0111702	-	both	1.81452	1.85964	0.0426593	0.0208976
Carbon metabolism	solitary-specific	1.5931	Ne	0.0123409	-	both	1.95679	1.90768	6.01952e-05	0.000169253
Mismatch repair	solitary-specific	1.86374	Ne	0.0168599	-	-	Ne	Ne	-	-
Aminoacyl-tRNA biosynthesis	solitary-specific	1.71411	Ne	0.0363211	-	-	Ne	Ne	-	-
Neuroactive ligand-receptor interaction	solitary-specific	1.32226	Ne	0.0363211	-	-	Ne	Ne	-	-
Integrin signaling	both	-2.10767	-2.18218	1.03784e-07	1.78e-08	group-specific	Ne	-1.58959	-	0.00634423
Cytokine-cytokine receptor interaction	both	-1.893	-1.65494	1.69644e-05	0.00117645	-	Ne	Ne	-	-
Focal adhesion	both	-1.78892	-1.79272	4.77341e-05	1.9614e-05	-	Ne	Ne	-	-
Cytoskeleton in muscle cells	both	-1.66889	-1.57665	0.000475558	0.00112284	-	Ne	Ne	-	-
DNA replication	both	2.24147	2.18071	0.00048199	0.000385861	-	Ne	Ne	-	-
Regulation of actin cytoskeleton	both	-1.58482	-1.73899	0.00286895	1.9614e-05	-	Ne	Ne	-	-
Fatty acid metabolism	both	1.87728	1.87631	0.00558092	0.00390948	-	Ne	Ne	-	-
Intestinal immune network for IgA production	both	-1.85431	-1.93657	0.00558092	0.000385861	-	Ne	Ne	-	-
Phagosome	both	-1.53038	-1.88444	0.0143783	1.9614e-05	group-specific	Ne	1.56439	-	0.00728483
2-Oxocarboxylic acid metabolism	both	1.84097	1.73576	0.0154103	0.0227715	both	2.14512	2.17058	0.000744196	0.000182701
Oxidative phosphorylation	both	1.53526	1.96684	0.0154103	2.32654e-05	both	2.75699	2.74058	8.9e-09	8.9e-09
Cell adhesion molecule (CAM) interaction	both	-1.43104	-1.84054	0.0324173	6.0457e-06	-	Ne	Ne	-	-
Ribosome	group-specific	Ne	2.00783	-	1.87609e-05	both	2.73675	2.46355	8.9e-09	8.9e-09
ECM-receptor interaction	group-specific	Ne	-1.91812	-	0.000172063	group-specific	Ne	-1.62516	-	0.0209988
Virion - Lassa virus and SFTS virus	group-specific	Ne	-2.15275	-	0.000310797	-	Ne	Ne	-	-
IgSF CAM signaling	group-specific	Ne	-1.47022	-	0.00173273	-	Ne	Ne	-	-
Cardiac muscle contraction	group-specific	Ne	1.66911	-	0.00833248	both	1.81225	1.8989	0.00180073	0.000378217
Virion - Ebolavirus, Lyssavirus and Morbillivirus	group-specific	Ne	-1.93253	-	0.0111032	-	Ne	Ne	-	-
Arachidonic acid metabolism	group-specific	Ne	1.75216	-	0.0116661	-	Ne	Ne	-	-
Bacterial invasion of epithelial cells	group-specific	Ne	-1.55188	-	0.0244221	-	Ne	Ne	-	-
Notch signaling pathway	group-specific	Ne	-1.60904	-	0.0297025	-	Ne	Ne	-	-
Terpenoid backbone biosynthesis	group-specific	Ne	1.79231	-	0.0399306	-	Ne	Ne	-	-
Peroxisome	group-specific	Ne	1.59292	-	0.0403844	-	Ne	Ne	-	-
Fatty acid degradation	group-specific	Ne	1.69823	-	0.0418591	-	Ne	Ne	-	-
Nucleocytoplasmic transport						solitary-specific	2.08543	Ne	2.50683e-05	-
Protein processing in endoplasmic reticulum						both	1.84836	1.9658	0.000170479	1.07755e-05
mRNA surveillance pathway						solitary-specific	1.77585	Ne	0.00763823	-
Ribosome biogenesis in eukaryotes						solitary-specific	1.76773	Ne	0.0100073	-
Biosynthesis of cofactors						solitary-specific	1.58686	Ne	0.0236536	-
Necroptosis						both	1.54567	1.70142	0.0271121	0.00275268
Salmonella infection						both	1.40985	1.64224	0.0315493	0.000275529
Porphyrin metabolism						solitary-specific	1.69512	Ne	0.0426593	-
Spliceosome						solitary-specific	1.51718	Ne	0.0426593	-
Ubiquitin mediated proteolysis						solitary-specific	1.49126	Ne	0.0426593	-
Lysosome biogenesis						group-specific		1.7137		8.40254e-05
Glycolysis / Gluconeogenesis						group-specific		1.71946		0.0120545
Biosynthesis of amino acids						group-specific		1.60611		0.0227101
Endocytosis						group-specific		1.40302		0.0248626
Mitophagy - animal						group-specific		1.57086		0.0254832
Hedgehog signaling pathway						group-specific		-1.66449		0.0327
Other types of O-glycan biosynthesis						group-specific		-1.65511		0.0327
One carbon pool by folate						group-specific		-1.6908		0.0350683
Linoleic acid metabolism						group-specific		-1.67276		0.0350683
Nucleotide metabolism						group-specific		1.55112		0.0488375
Fatty acid elongation						group-specific		1.58641		0.049099
Motor proteins						group-specific		1.38756		0.049099
